# Identification of a transcriptional signature found in multiple models of ASD and related disorders

**DOI:** 10.1101/2022.01.14.476375

**Authors:** Samuel Thudium, Katherine Palozola, Eloise L’Her, Erica Korb

## Abstract

Epigenetic regulation plays a critical role in many neurodevelopmental disorders, including Autism Spectrum Disorder (ASD). In particular, many such disorders are the result of mutations in genes that encode chromatin modifying proteins. However, while these disorders share many features, it is unclear whether they also share gene expression disruptions resulting from the aberrant regulation of chromatin. We examined 5 chromatin modifiers that are all linked to ASD despite their different roles in regulating chromatin. Specifically, we depleted Ash1L, Chd8, Crebbp, Ehmtl, and Nsd1 in parallel in a highly controlled neuronal culture system. We then identified sets of shared genes, or transcriptional signatures, that are differentially expressed following loss of multiple ASD-linked chromatin modifiers. We examined the functions of genes within the transcriptional signatures and found an enrichment in many neurotransmitter transport genes and activity-dependent genes. In addition, these genes are enriched for specific chromatin features such as bivalent domains that allow for highly dynamic regulation of gene expression. The downregulated transcriptional signature is also observed within multiple mouse models of neurodevelopmental disorders that result in ASD, but not those only associated with intellectual disability. Finally, the downregulated transcriptional signature can distinguish between neurons generated from iPSCs derived from healthy donors and idiopathic ASD patients through RNA-deconvolution, demonstrating that this gene set is relevant to the human disorder. This work identifies a transcriptional signature that is found within many neurodevelopmental syndromes, helping to elucidate the link between epigenetic regulation and the underlying cellular mechanisms that result in ASD.
