## Supplemental Table 2 for "Identification of a transcriptional signature found in multiple models of ASD and related disorders"

### Sheet: Signature Genes Up Reg
Symbol	Ensembl ID	MGI Gene/Marker ID	Name	Feature Type
Ccnt1	ENSMUSG00000011960	MGI:1328363	cyclin T1	protein coding gene
Melk	ENSMUSG00000035683	MGI:106924	maternal embryonic leucine zipper kinase	protein coding gene
Rgs4	ENSMUSG00000038530	MGI:108409	regulator of G-protein signaling 4	protein coding gene
Cdca3	ENSMUSG00000023505	MGI:1315198	cell division cycle associated 3	protein coding gene
4833439L19Rik	ENSMUSG00000025871	MGI:1921162	RIKEN cDNA 4833439L19 gene	protein coding gene
Dlgap5	ENSMUSG00000037544	MGI:2183453	DLG associated protein 5	protein coding gene
Pkd1	ENSMUSG00000032855	MGI:97603	polycystin 1, transient receptor potential channel interacting	protein coding gene
Cd99l2	ENSMUSG00000035776	MGI:2177151	CD99 antigen-like 2	protein coding gene
Atp8a2	ENSMUSG00000021983	MGI:1354710	ATPase, aminophospholipid transporter-like, class I, type 8A, member 2	protein coding gene
Adm	ENSMUSG00000030790	MGI:108058	adrenomedullin	protein coding gene
Sart3	ENSMUSG00000018974	MGI:1858230	squamous cell carcinoma antigen recognized by T cells 3	protein coding gene
Wdr90	ENSMUSG00000073434	MGI:1921267	WD repeat domain 90	protein coding gene
Foxm1	ENSMUSG00000001517	MGI:1347487	forkhead box M1	protein coding gene
Dzank1	ENSMUSG00000037259	MGI:2139080	double zinc ribbon and ankyrin repeat domains 1	protein coding gene
Nuf2	ENSMUSG00000026683	MGI:1914227	NUF2, NDC80 kinetochore complex component	protein coding gene
Ap1g2	ENSMUSG00000040701	MGI:1328307	adaptor protein complex AP-1, gamma 2 subunit	protein coding gene
Dync2i1	ENSMUSG00000042050	MGI:2445085	dynein 2 intermediate chain 1	protein coding gene
Pclaf	ENSMUSG00000040204	MGI:1915276	PCNA clamp associated factor	protein coding gene
Fam13b	ENSMUSG00000036501	MGI:2447834	family with sequence similarity 13, member B	protein coding gene
Sgo1	ENSMUSG00000023940	MGI:1919665	shugoshin 1	protein coding gene
Cdc20	ENSMUSG00000006398	MGI:1859866	cell division cycle 20	protein coding gene
Prickle1	ENSMUSG00000036158	MGI:1916034	prickle planar cell polarity protein 1	protein coding gene
Jup	ENSMUSG00000001552	MGI:96650	junction plakoglobin	protein coding gene
Tmcc1	ENSMUSG00000030126	MGI:2442368	transmembrane and coiled coil domains 1	protein coding gene
Trp53inp1	ENSMUSG00000028211	MGI:1926609	transformation related protein 53 inducible nuclear protein 1	protein coding gene
Scaf8	ENSMUSG00000046201	MGI:1925212	SR-related CTD-associated factor 8	protein coding gene
Zfp763	ENSMUSG00000067430	MGI:1920701	zinc finger protein 763	protein coding gene
Nrp1	ENSMUSG00000025810	MGI:106206	neuropilin 1	protein coding gene
Mcm5	ENSMUSG00000005410	MGI:103197	minichromosome maintenance complex component 5	protein coding gene
6430584L05Rik	ENSMUSG00000108228	MGI:5439415	RIKEN cDNA 6430584L05 gene	lncRNA gene
Cast	ENSMUSG00000021585	MGI:1098236	calpastatin	protein coding gene
Prr11	ENSMUSG00000020493	MGI:2444496	proline rich 11	protein coding gene
Ckap2l	ENSMUSG00000048327	MGI:1917716	cytoskeleton associated protein 2-like	protein coding gene
Fgf13	ENSMUSG00000031137	MGI:109178	fibroblast growth factor 13	protein coding gene
Uhrf1	ENSMUSG00000001228	MGI:1338889	ubiquitin-like, containing PHD and RING finger domains, 1	protein coding gene
Ankrd52	ENSMUSG00000014498	MGI:2444029	ankyrin repeat domain 52	protein coding gene
Atad2	ENSMUSG00000022360	MGI:1917722	ATPase family, AAA domain containing 2	protein coding gene
Knop1	ENSMUSG00000030980	MGI:1913606	lysine rich nucleolar protein 1	protein coding gene
Atp9b	ENSMUSG00000024566	MGI:1354757	ATPase, class II, type 9B	protein coding gene
Hip1r	ENSMUSG00000000915	MGI:1352504	huntingtin interacting protein 1 related	protein coding gene
Kif21a	ENSMUSG00000022629	MGI:109188	kinesin family member 21A	protein coding gene
Mki67	ENSMUSG00000031004	MGI:106035	antigen identified by monoclonal antibody Ki 67	protein coding gene
Rnf169	ENSMUSG00000058761	MGI:1920257	ring finger protein 169	protein coding gene
Ell2	ENSMUSG00000001542	MGI:2183438	elongation factor for RNA polymerase II 2	protein coding gene
Trak2	ENSMUSG00000026028	MGI:1918077	trafficking protein, kinesin binding 2	protein coding gene
Knstrn	ENSMUSG00000027331	MGI:1289298	kinetochore-localized astrin/SPAG5 binding	protein coding gene
Ptger1	ENSMUSG00000019464	MGI:97793	prostaglandin E receptor 1 (subtype EP1)	protein coding gene
Nusap1	ENSMUSG00000027306	MGI:2675669	nucleolar and spindle associated protein 1	protein coding gene
Adam33	ENSMUSG00000027318	MGI:1341813	a disintegrin and metallopeptidase domain 33	protein coding gene
Cd24a	ENSMUSG00000047139	MGI:88323	CD24a antigen	protein coding gene
Rem2	ENSMUSG00000022176	MGI:2155260	rad and gem related GTP binding protein 2	protein coding gene
Arid4b	ENSMUSG00000039219	MGI:2137512	AT rich interactive domain 4B (RBP1-like)	protein coding gene
Etv5	ENSMUSG00000013089	MGI:1096867	ets variant 5	protein coding gene
Nes	ENSMUSG00000004891	MGI:101784	nestin	protein coding gene
Gpr149	ENSMUSG00000043441	MGI:2443628	G protein-coupled receptor 149	protein coding gene
Nat8l	ENSMUSG00000048142	MGI:2447776	N-acetyltransferase 8-like	protein coding gene
Arpp21	ENSMUSG00000032503	MGI:107562	cyclic AMP-regulated phosphoprotein, 21	protein coding gene
Top2a	ENSMUSG00000020914	MGI:98790	topoisomerase (DNA) II alpha	protein coding gene
St13	ENSMUSG00000022403	MGI:1917606	suppression of tumorigenicity 13	protein coding gene
Rrm2	ENSMUSG00000020649	MGI:98181	ribonucleotide reductase M2	protein coding gene
Spred3	ENSMUSG00000037239	MGI:2142186	sprouty-related EVH1 domain containing 3	protein coding gene
Rreb1	ENSMUSG00000039087	MGI:2443664	ras responsive element binding protein 1	protein coding gene
Ccnd1	ENSMUSG00000070348	MGI:88313	cyclin D1	protein coding gene
Fbf1	ENSMUSG00000020776	MGI:1922033	Fas (TNFRSF6) binding factor 1	protein coding gene
Sema3c	ENSMUSG00000028780	MGI:107557	sema domain, immunoglobulin domain (Ig), short basic domain, secreted, (semaphorin) 3C	protein coding gene
Birc5	ENSMUSG00000017716	MGI:1203517	baculoviral IAP repeat-containing 5	protein coding gene
Tmf1	ENSMUSG00000030059	MGI:2684999	TATA element modulatory factor 1	protein coding gene
Ttf1	ENSMUSG00000026803	MGI:105044	transcription termination factor, RNA polymerase I	protein coding gene
Kras	ENSMUSG00000030265	MGI:96680	Kirsten rat sarcoma viral oncogene homolog	protein coding gene
Glyctk	ENSMUSG00000020258	MGI:2444085	glycerate kinase	protein coding gene
G2e3	ENSMUSG00000035293	MGI:2444298	G2/M-phase specific E3 ubiquitin ligase	protein coding gene
Man1a	ENSMUSG00000003746	MGI:104677	mannosidase 1, alpha	protein coding gene
Eaf1	ENSMUSG00000021890	MGI:1921677	ELL associated factor 1	protein coding gene
Morc3	ENSMUSG00000039456	MGI:2136841	microrchidia 3	protein coding gene
H1f2	ENSMUSG00000036181	MGI:1931526	H1.2 linker histone, cluster member	protein coding gene
Ndc80	ENSMUSG00000024056	MGI:1914302	NDC80 kinetochore complex component	protein coding gene
Col11a2	ENSMUSG00000024330	MGI:88447	collagen, type XI, alpha 2	protein coding gene
Tbc1d16	ENSMUSG00000039976	MGI:2652878	TBC1 domain family, member 16	protein coding gene
Kif11	ENSMUSG00000012443	MGI:1098231	kinesin family member 11	protein coding gene
Vmac	ENSMUSG00000054723	MGI:2146912	vimentin-type intermediate filament associated coiled-coil protein	protein coding gene
Adcyap1	ENSMUSG00000024256	MGI:105094	adenylate cyclase activating polypeptide 1	protein coding gene
Aspm	ENSMUSG00000033952	MGI:1334448	abnormal spindle microtubule assembly	protein coding gene
Togaram2	ENSMUSG00000045761	MGI:2443498	TOG array regulator of axonemal microtubules 2	protein coding gene
Ube2c	ENSMUSG00000001403	MGI:1915862	ubiquitin-conjugating enzyme E2C	protein coding gene
Ikzf5	ENSMUSG00000040167	MGI:1914393	IKAROS family zinc finger 5	protein coding gene
Cnot9	ENSMUSG00000026174	MGI:1928902	CCR4-NOT transcription complex, subunit 9	protein coding gene
Mesd	ENSMUSG00000038503	MGI:1891421	mesoderm development LRP chaperone	protein coding gene
Zfp646	ENSMUSG00000049739	MGI:3665412	zinc finger protein 646	protein coding gene
Socs7	ENSMUSG00000038485	MGI:2651588	suppressor of cytokine signaling 7	protein coding gene
Sp4	ENSMUSG00000025323	MGI:107595	trans-acting transcription factor 4	protein coding gene
Chil3	ENSMUSG00000040809	MGI:1330860	chitinase-like 3	protein coding gene
Bub1b	ENSMUSG00000040084	MGI:1333889	BUB1B, mitotic checkpoint serine/threonine kinase	protein coding gene
Acvr1c	ENSMUSG00000026834	MGI:2661081	activin A receptor, type IC	protein coding gene
Vps4b	ENSMUSG00000009907	MGI:1100499	vacuolar protein sorting 4B	protein coding gene
Atxn1l	ENSMUSG00000069895	MGI:3694797	ataxin 1-like	protein coding gene
Gdf9	ENSMUSG00000018238	MGI:95692	growth differentiation factor 9	protein coding gene
Ncaph	ENSMUSG00000034906	MGI:2444777	non-SMC condensin I complex, subunit H	protein coding gene
Arglu1	ENSMUSG00000040459	MGI:2442985	arginine and glutamate rich 1	protein coding gene
Tacc3	ENSMUSG00000037313	MGI:1341163	transforming, acidic coiled-coil containing protein 3	protein coding gene
Rin1	ENSMUSG00000024883	MGI:2385695	Ras and Rab interactor 1	protein coding gene
Miat	ENSMUSG00000097767	MGI:2444886	myocardial infarction associated transcript (non-protein coding)	lncRNA gene
Rapgef6	ENSMUSG00000037533	MGI:2384761	Rap guanine nucleotide exchange factor (GEF) 6	protein coding gene
Rps6ka6	ENSMUSG00000025665	MGI:1914321	ribosomal protein S6 kinase polypeptide 6	protein coding gene
Scamp2	ENSMUSG00000040188	MGI:1346518	secretory carrier membrane protein 2	protein coding gene
Pxdn	ENSMUSG00000020674	MGI:1916925	peroxidasin	protein coding gene
Rnf6	ENSMUSG00000029634	MGI:1921382	ring finger protein (C3H2C3 type) 6	protein coding gene
Ermard	ENSMUSG00000036552	MGI:1917317	ER membrane associated RNA degradation	protein coding gene
Dusp8	ENSMUSG00000037887	MGI:106626	dual specificity phosphatase 8	protein coding gene
Fam214b	ENSMUSG00000036002	MGI:2441854	family with sequence similarity 214, member B	protein coding gene
Snap29	ENSMUSG00000022765	MGI:1914724	synaptosomal-associated protein 29	protein coding gene
5031425E22Rik	ENSMUSG00000073147	MGI:1923227	RIKEN cDNA 5031425E22 gene	lncRNA gene
Mospd1	ENSMUSG00000023074	MGI:1917630	motile sperm domain containing 1	protein coding gene
Atxn7l3b	ENSMUSG00000074748	MGI:1914971	ataxin 7-like 3B	protein coding gene
Neb	ENSMUSG00000026950	MGI:97292	nebulin	protein coding gene
Ccna2	ENSMUSG00000027715	MGI:108069	cyclin A2	protein coding gene
Tpx2	ENSMUSG00000027469	MGI:1919369	TPX2, microtubule-associated	protein coding gene
Knl1	ENSMUSG00000027326	MGI:1923714	kinetochore scaffold 1	protein coding gene
Scai	ENSMUSG00000035236	MGI:2443716	suppressor of cancer cell invasion	protein coding gene
Ppig	ENSMUSG00000042133	MGI:2445173	peptidyl-prolyl isomerase G (cyclophilin G)	protein coding gene
Baz2b	ENSMUSG00000026987	MGI:2442782	bromodomain adjacent to zinc finger domain, 2B	protein coding gene
Luc7l3	ENSMUSG00000020863	MGI:1914934	LUC7-like 3 (S. cerevisiae)	protein coding gene
Cc2d1b	ENSMUSG00000028582	MGI:2443076	coiled-coil and C2 domain containing 1B	protein coding gene
Osbpl8	ENSMUSG00000020189	MGI:2443807	oxysterol binding protein-like 8	protein coding gene
Rbbp6	ENSMUSG00000030779	MGI:894835	retinoblastoma binding protein 6, ubiquitin ligase	protein coding gene
Slc39a14	ENSMUSG00000022094	MGI:2384851	solute carrier family 39 (zinc transporter), member 14	protein coding gene
Sgms2	ENSMUSG00000050931	MGI:1921692	sphingomyelin synthase 2	protein coding gene
Vgf	ENSMUSG00000037428	MGI:1343180	VGF nerve growth factor inducible	protein coding gene
Mme	ENSMUSG00000027820	MGI:97004	membrane metallo endopeptidase	protein coding gene
Zfp141	ENSMUSG00000092416	MGI:3584269	zinc finger protein 141	protein coding gene
Ccnb1	ENSMUSG00000041431	MGI:88302	cyclin B1	protein coding gene
Dysf	ENSMUSG00000033788	MGI:1349385	dysferlin	protein coding gene
H3c15	ENSMUSG00000081058	MGI:2448357	H3 clustered histone 15	protein coding gene
Foxp2	ENSMUSG00000029563	MGI:2148705	forkhead box P2	protein coding gene

### Sheet: Signature Genes Down Reg
Symbol	Ensembl ID	MGI Gene/Marker ID	Name	Feature Type
Egln3	ENSMUSG00000035105	MGI:1932288	egl-9 family hypoxia-inducible factor 3	protein coding gene
Brinp2	ENSMUSG00000004031	MGI:2443333	bone morphogenic protein/retinoic acid inducible neural-specific 2	protein coding gene
Tspan18	ENSMUSG00000027217	MGI:1917186	tetraspanin 18	protein coding gene
Cacna1g	ENSMUSG00000020866	MGI:1201678	calcium channel, voltage-dependent, T type, alpha 1G subunit	protein coding gene
Dclk3	ENSMUSG00000032500	MGI:3039580	doublecortin-like kinase 3	protein coding gene
Fcgrt	ENSMUSG00000003420	MGI:103017	Fc fragment of IgG receptor and transporter	protein coding gene
Vegfb	ENSMUSG00000024962	MGI:106199	vascular endothelial growth factor B	protein coding gene
Cenpj	ENSMUSG00000064128	MGI:2684927	centromere protein J	protein coding gene
Trp53i11	ENSMUSG00000068735	MGI:2670995	transformation related protein 53 inducible protein 11	protein coding gene
Actn2	ENSMUSG00000052374	MGI:109192	actinin alpha 2	protein coding gene
Slc29a2	ENSMUSG00000024891	MGI:1345278	solute carrier family 29 (nucleoside transporters), member 2	protein coding gene
Sox1ot	ENSMUSG00000047935	MGI:3645522	Sox1 overlapping transcript	sense overlapping lncRNA gene
Pygb	ENSMUSG00000033059	MGI:97828	brain glycogen phosphorylase	protein coding gene
Magel2	ENSMUSG00000056972	MGI:1351648	MAGE family member L2	protein coding gene
Sdccag8	ENSMUSG00000026504	MGI:1924066	serologically defined colon cancer antigen 8	protein coding gene
Arl4d	ENSMUSG00000034936	MGI:1933155	ADP-ribosylation factor-like 4D	protein coding gene
Siah2	ENSMUSG00000036432	MGI:108062	siah E3 ubiquitin protein ligase 2	protein coding gene
H2-K1	ENSMUSG00000061232	MGI:95904	histocompatibility 2, K1, K region	protein coding gene
Aif1l	ENSMUSG00000001864	MGI:1919598	allograft inflammatory factor 1-like	protein coding gene
Slco1c1	ENSMUSG00000030235	MGI:1889679	solute carrier organic anion transporter family, member 1c1	protein coding gene
Psat1	ENSMUSG00000024640	MGI:2183441	phosphoserine aminotransferase 1	protein coding gene
Mmp24	ENSMUSG00000027612	MGI:1341867	matrix metallopeptidase 24	protein coding gene
Stc2	ENSMUSG00000020303	MGI:1316731	stanniocalcin 2	protein coding gene
Gys1	ENSMUSG00000003865	MGI:101805	glycogen synthase 1, muscle	protein coding gene
Gng5	ENSMUSG00000068523	MGI:109164	guanine nucleotide binding protein (G protein), gamma 5	protein coding gene
Pdpn	ENSMUSG00000028583	MGI:103098	podoplanin	protein coding gene
Myorg	ENSMUSG00000046312	MGI:2140300	myogenesis regulating glycosidase (putative)	protein coding gene
Tbrg1	ENSMUSG00000011114	MGI:1100877	transforming growth factor beta regulated gene 1	protein coding gene
Lypd6b	ENSMUSG00000026765	MGI:1919147	LY6/PLAUR domain containing 6B	protein coding gene
Lman2l	ENSMUSG00000001143	MGI:2443010	lectin, mannose-binding 2-like	protein coding gene
Lhx6	ENSMUSG00000026890	MGI:1306803	LIM homeobox protein 6	protein coding gene
Rps20	ENSMUSG00000028234	MGI:1914677	ribosomal protein S20	protein coding gene
Fam131c	ENSMUSG00000006218	MGI:2685539	family with sequence similarity 131, member C	protein coding gene
Rasal1	ENSMUSG00000029602	MGI:1330842	RAS protein activator like 1 (GAP1 like)	protein coding gene
Gpr139	ENSMUSG00000066197	MGI:2685341	G protein-coupled receptor 139	protein coding gene
Nadsyn1	ENSMUSG00000031090	MGI:1926164	NAD synthetase 1	protein coding gene
Rph3a	ENSMUSG00000029608	MGI:102788	rabphilin 3A	protein coding gene
Deaf1	ENSMUSG00000058886	MGI:1858496	DEAF1, transcription factor	protein coding gene
Gdf1	ENSMUSG00000109523	MGI:95683	growth differentiation factor 1	protein coding gene
Mtmr4	ENSMUSG00000018401	MGI:2180699	myotubularin related protein 4	protein coding gene
Entpd3	ENSMUSG00000041608	MGI:1321386	ectonucleoside triphosphate diphosphohydrolase 3	protein coding gene
Chrm1	ENSMUSG00000032773	MGI:88396	cholinergic receptor, muscarinic 1, CNS	protein coding gene
Egr1	ENSMUSG00000038418	MGI:95295	early growth response 1	protein coding gene
Igsf8	ENSMUSG00000038034	MGI:2154090	immunoglobulin superfamily, member 8	protein coding gene
Usp11	ENSMUSG00000031066	MGI:2384312	ubiquitin specific peptidase 11	protein coding gene
Adamts2	ENSMUSG00000036545	MGI:1347356	a disintegrin-like and metallopeptidase (reprolysin type) with thrombospondin type 1 motif, 2	protein coding gene
Klhl5	ENSMUSG00000054920	MGI:1919028	kelch-like 5	protein coding gene
Dcn	ENSMUSG00000019929	MGI:94872	decorin	protein coding gene
Zfp395	ENSMUSG00000034522	MGI:2682318	zinc finger protein 395	protein coding gene
Gstm1	ENSMUSG00000058135	MGI:95860	glutathione S-transferase, mu 1	protein coding gene
Pex26	ENSMUSG00000067825	MGI:1921293	peroxisomal biogenesis factor 26	protein coding gene
Arhgap33	ENSMUSG00000036882	MGI:2673998	Rho GTPase activating protein 33	protein coding gene
Wnt7a	ENSMUSG00000030093	MGI:98961	wingless-type MMTV integration site family, member 7A	protein coding gene
Socs2	ENSMUSG00000020027	MGI:1201787	suppressor of cytokine signaling 2	protein coding gene
Egr2	ENSMUSG00000037868	MGI:95296	early growth response 2	protein coding gene
Dbp	ENSMUSG00000059824	MGI:94866	D site albumin promoter binding protein	protein coding gene
Nr4a1	ENSMUSG00000023034	MGI:1352454	nuclear receptor subfamily 4, group A, member 1	protein coding gene
Rhbdl1	ENSMUSG00000025735	MGI:2384891	rhomboid like 1	protein coding gene
Igsf21	ENSMUSG00000040972	MGI:2681842	immunoglobulin superfamily, member 21	protein coding gene
Acsf2	ENSMUSG00000076435	MGI:2388287	acyl-CoA synthetase family member 2	protein coding gene
Grin2d	ENSMUSG00000002771	MGI:95823	glutamate receptor, ionotropic, NMDA2D (epsilon 4)	protein coding gene
Slc35c2	ENSMUSG00000017664	MGI:2385166	solute carrier family 35, member C2	protein coding gene
Cbln4	ENSMUSG00000067578	MGI:2154433	cerebellin 4 precursor protein	protein coding gene
Slc7a3	ENSMUSG00000031297	MGI:1100521	solute carrier family 7 (cationic amino acid transporter, y+ system), member 3	protein coding gene
Aldh3a2	ENSMUSG00000010025	MGI:1353452	aldehyde dehydrogenase family 3, subfamily A2	protein coding gene
Gpr12	ENSMUSG00000041468	MGI:101909	G-protein coupled receptor 12	protein coding gene
Slc9a3r1	ENSMUSG00000020733	MGI:1349482	solute carrier family 9 (sodium/hydrogen exchanger), member 3 regulator 1	protein coding gene
Wsb2	ENSMUSG00000029364	MGI:2144041	WD repeat and SOCS box-containing 2	protein coding gene
Dusp6	ENSMUSG00000019960	MGI:1914853	dual specificity phosphatase 6	protein coding gene
Gnai3	ENSMUSG00000000001	MGI:95773	guanine nucleotide binding protein (G protein), alpha inhibiting 3	protein coding gene
Tsc22d4	ENSMUSG00000029723	MGI:1926079	TSC22 domain family, member 4	protein coding gene
Nell1	ENSMUSG00000055409	MGI:2443902	NEL-like 1	protein coding gene
Hadh	ENSMUSG00000027984	MGI:96009	hydroxyacyl-Coenzyme A dehydrogenase	protein coding gene
Adgrg1	ENSMUSG00000031785	MGI:1340051	adhesion G protein-coupled receptor G1	protein coding gene
Cdv3	ENSMUSG00000032803	MGI:2448759	carnitine deficiency-associated gene expressed in ventricle 3	protein coding gene
Atf5	ENSMUSG00000038539	MGI:2141857	activating transcription factor 5	protein coding gene
Creb3l1	ENSMUSG00000027230	MGI:1347062	cAMP responsive element binding protein 3-like 1	protein coding gene
Rgs19	ENSMUSG00000002458	MGI:1915153	regulator of G-protein signaling 19	protein coding gene
Asrgl1	ENSMUSG00000024654	MGI:1913764	asparaginase like 1	protein coding gene
Fgfr3	ENSMUSG00000054252	MGI:95524	fibroblast growth factor receptor 3	protein coding gene
Slc25a23	ENSMUSG00000046329	MGI:1914222	solute carrier family 25 (mitochondrial carrier; phosphate carrier), member 23	protein coding gene
Ahcyl1	ENSMUSG00000027893	MGI:2385184	S-adenosylhomocysteine hydrolase-like 1	protein coding gene
Tpd52	ENSMUSG00000027506	MGI:107749	tumor protein D52	protein coding gene
Cox6a2	ENSMUSG00000030785	MGI:104649	cytochrome c oxidase subunit 6A2	protein coding gene
Slc6a7	ENSMUSG00000052026	MGI:2147363	solute carrier family 6 (neurotransmitter transporter, L-proline), member 7	protein coding gene
Hs6st1	ENSMUSG00000045216	MGI:1354958	heparan sulfate 6-O-sulfotransferase 1	protein coding gene
Plcb3	ENSMUSG00000024960	MGI:104778	phospholipase C, beta 3	protein coding gene
Entpd2	ENSMUSG00000015085	MGI:1096863	ectonucleoside triphosphate diphosphohydrolase 2	protein coding gene
Mmd2	ENSMUSG00000039533	MGI:1922354	monocyte to macrophage differentiation-associated 2	protein coding gene
C1qtnf5	ENSMUSG00000079592	MGI:2385958	C1q and tumor necrosis factor related protein 5	protein coding gene
Lgi2	ENSMUSG00000039252	MGI:2180196	leucine-rich repeat LGI family, member 2	protein coding gene
Gdf10	ENSMUSG00000021943	MGI:95684	growth differentiation factor 10	protein coding gene
Lrrc75b	ENSMUSG00000046807	MGI:2143657	leucine rich repeat containing 75B	protein coding gene
Nek6	ENSMUSG00000026749	MGI:1891638	NIMA (never in mitosis gene a)-related expressed kinase 6	protein coding gene
Eci2	ENSMUSG00000021417	MGI:1346064	enoyl-Coenzyme A delta isomerase 2	protein coding gene
Thap4	ENSMUSG00000026279	MGI:1914276	THAP domain containing 4	protein coding gene
Ntsr1	ENSMUSG00000027568	MGI:97386	neurotensin receptor 1	protein coding gene
Fibcd1	ENSMUSG00000026841	MGI:2138953	fibrinogen C domain containing 1	protein coding gene
Mgat5b	ENSMUSG00000043857	MGI:3606200	mannoside acetylglucosaminyltransferase 5, isoenzyme B	protein coding gene
Igfbp5	ENSMUSG00000026185	MGI:96440	insulin-like growth factor binding protein 5	protein coding gene
Otof	ENSMUSG00000062372	MGI:1891247	otoferlin	protein coding gene
Kcnip1	ENSMUSG00000053519	MGI:1917607	Kv channel-interacting protein 1	protein coding gene
Rtn4ip1	ENSMUSG00000019864	MGI:2178759	reticulon 4 interacting protein 1	protein coding gene
Metap1	ENSMUSG00000005813	MGI:1922874	methionyl aminopeptidase 1	protein coding gene
Cck	ENSMUSG00000032532	MGI:88297	cholecystokinin	protein coding gene
Lrp4	ENSMUSG00000027253	MGI:2442252	low density lipoprotein receptor-related protein 4	protein coding gene
Isoc1	ENSMUSG00000024601	MGI:1913557	isochorismatase domain containing 1	protein coding gene
Cxcl12	ENSMUSG00000061353	MGI:103556	chemokine (C-X-C motif) ligand 12	protein coding gene
Slc25a22	ENSMUSG00000019082	MGI:1915517	solute carrier family 25 (mitochondrial carrier, glutamate), member 22	protein coding gene
Anxa11	ENSMUSG00000021866	MGI:108481	annexin A11	protein coding gene
Tmem231	ENSMUSG00000031951	MGI:2685024	transmembrane protein 231	protein coding gene
Acaa2	ENSMUSG00000036880	MGI:1098623	acetyl-Coenzyme A acyltransferase 2 (mitochondrial 3-oxoacyl-Coenzyme A thiolase)	protein coding gene
Faim2	ENSMUSG00000023011	MGI:1919643	Fas apoptotic inhibitory molecule 2	protein coding gene
Slc32a1	ENSMUSG00000037771	MGI:1194488	solute carrier family 32 (GABA vesicular transporter), member 1	protein coding gene
Sirt3	ENSMUSG00000025486	MGI:1927665	sirtuin 3	protein coding gene
Dazap2	ENSMUSG00000000346	MGI:1344344	DAZ associated protein 2	protein coding gene
N4bp3	ENSMUSG00000001053	MGI:2442218	NEDD4 binding protein 3	protein coding gene
Shisa4	ENSMUSG00000041889	MGI:1924802	shisa family member 4	protein coding gene
Arx	ENSMUSG00000035277	MGI:1097716	aristaless related homeobox	protein coding gene
Pycr1	ENSMUSG00000025140	MGI:2384795	pyrroline-5-carboxylate reductase 1	protein coding gene
Timp3	ENSMUSG00000020044	MGI:98754	tissue inhibitor of metalloproteinase 3	protein coding gene
Nkd1	ENSMUSG00000031661	MGI:2135954	naked cuticle 1	protein coding gene
Sord	ENSMUSG00000027227	MGI:98266	sorbitol dehydrogenase	protein coding gene
Septin8	ENSMUSG00000018398	MGI:894310	septin 8	protein coding gene
Cygb	ENSMUSG00000020810	MGI:2149481	cytoglobin	protein coding gene
Fos	ENSMUSG00000021250	MGI:95574	FBJ osteosarcoma oncogene	protein coding gene
Lrrc59	ENSMUSG00000020869	MGI:2138133	leucine rich repeat containing 59	protein coding gene
Btbd17	ENSMUSG00000000202	MGI:1919264	BTB (POZ) domain containing 17	protein coding gene
Plekho2	ENSMUSG00000050721	MGI:2143132	pleckstrin homology domain containing, family O member 2	protein coding gene
Rasa3	ENSMUSG00000031453	MGI:1197013	RAS p21 protein activator 3	protein coding gene
Nfil3	ENSMUSG00000056749	MGI:109495	nuclear factor, interleukin 3, regulated	protein coding gene
Akna	ENSMUSG00000039158	MGI:2140340	AT-hook transcription factor	protein coding gene
Rab3il1	ENSMUSG00000024663	MGI:1922010	RAB3A interacting protein (rabin3)-like 1	protein coding gene
Dio2	ENSMUSG00000007682	MGI:1338833	deiodinase, iodothyronine, type II	protein coding gene
Nrp2	ENSMUSG00000025969	MGI:1100492	neuropilin 2	protein coding gene
B3gat1	ENSMUSG00000045994	MGI:1924148	beta-1,3-glucuronyltransferase 1 (glucuronosyltransferase P)	protein coding gene
Dlx1	ENSMUSG00000041911	MGI:94901	distal-less homeobox 1	protein coding gene
Mapk3	ENSMUSG00000063065	MGI:1346859	mitogen-activated protein kinase 3	protein coding gene
Tmem145	ENSMUSG00000043843	MGI:3607779	transmembrane protein 145	protein coding gene
B3galt5	ENSMUSG00000074892	MGI:2136878	UDP-Gal:betaGlcNAc beta 1,3-galactosyltransferase, polypeptide 5	protein coding gene
Tap1	ENSMUSG00000037321	MGI:98483	transporter 1, ATP-binding cassette, sub-family B (MDR/TAP)	protein coding gene
Gfra2	ENSMUSG00000022103	MGI:1195462	glial cell line derived neurotrophic factor family receptor alpha 2	protein coding gene
Gad1	ENSMUSG00000070880	MGI:95632	glutamate decarboxylase 1	protein coding gene
Atp1a2	ENSMUSG00000007097	MGI:88106	ATPase, Na+/K+ transporting, alpha 2 polypeptide	protein coding gene
Nefl	ENSMUSG00000022055	MGI:97313	neurofilament, light polypeptide	protein coding gene
Vps13a	ENSMUSG00000046230	MGI:2444304	vacuolar protein sorting 13A	protein coding gene
Fam171a1	ENSMUSG00000050530	MGI:2442917	family with sequence similarity 171, member A1	protein coding gene
Vegfd	ENSMUSG00000031380	MGI:108037	vascular endothelial growth factor D	protein coding gene
Calb2	ENSMUSG00000003657	MGI:101914	calbindin 2	protein coding gene
Piezo2	ENSMUSG00000041482	MGI:1918781	piezo-type mechanosensitive ion channel component 2	protein coding gene
Mfge8	ENSMUSG00000030605	MGI:102768	milk fat globule EGF and factor V/VIII domain containing	protein coding gene
Idh2	ENSMUSG00000030541	MGI:96414	isocitrate dehydrogenase 2 (NADP+), mitochondrial	protein coding gene
Masp1	ENSMUSG00000022887	MGI:88492	mannan-binding lectin serine peptidase 1	protein coding gene
Btbd2	ENSMUSG00000003344	MGI:1933831	BTB (POZ) domain containing 2	protein coding gene
Zfp575	ENSMUSG00000066721	MGI:2141921	zinc finger protein 575	protein coding gene
Taf9b	ENSMUSG00000047242	MGI:3039562	TATA-box binding protein associated factor 9B	protein coding gene
Plaat3	ENSMUSG00000060675	MGI:2179715	phospholipase A and acyltransferase 3	protein coding gene
Car5b	ENSMUSG00000031373	MGI:1926249	carbonic anhydrase 5b, mitochondrial	protein coding gene
Unc5b	ENSMUSG00000020099	MGI:894703	unc-5 netrin receptor B	protein coding gene
Cacng3	ENSMUSG00000066189	MGI:1859165	calcium channel, voltage-dependent, gamma subunit 3	protein coding gene
Dhodh	ENSMUSG00000031730	MGI:1928378	dihydroorotate dehydrogenase	protein coding gene
Csrp1	ENSMUSG00000026421	MGI:88549	cysteine and glycine-rich protein 1	protein coding gene
Wwox	ENSMUSG00000004637	MGI:1931237	WW domain-containing oxidoreductase	protein coding gene
Smoc1	ENSMUSG00000021136	MGI:1929878	SPARC related modular calcium binding 1	protein coding gene
Chchd10	ENSMUSG00000049422	MGI:2143558	coiled-coil-helix-coiled-coil-helix domain containing 10	protein coding gene
Slc6a1	ENSMUSG00000030310	MGI:95627	solute carrier family 6 (neurotransmitter transporter, GABA), member 1	protein coding gene
Atp1b2	ENSMUSG00000041329	MGI:88109	ATPase, Na+/K+ transporting, beta 2 polypeptide	protein coding gene
Slc52a2	ENSMUSG00000022560	MGI:1289288	solute carrier protein 52, member 2	protein coding gene
Mdga1	ENSMUSG00000043557	MGI:1922012	MAM domain containing glycosylphosphatidylinositol anchor 1	protein coding gene
Igfbp4	ENSMUSG00000017493	MGI:96439	insulin-like growth factor binding protein 4	protein coding gene
Rad9a	ENSMUSG00000024824	MGI:1328356	RAD9 checkpoint clamp component A	protein coding gene
Mettl9	ENSMUSG00000030876	MGI:1914862	methyltransferase like 9	protein coding gene
Fam163b	ENSMUSG00000009216	MGI:1926106	family with sequence similarity 163, member B	protein coding gene
Rn7sk		MGI:103186	RNA, 7SK, nuclear	snRNA gene
Slc6a11	ENSMUSG00000030307	MGI:95630	solute carrier family 6 (neurotransmitter transporter, GABA), member 11	protein coding gene
Rhoq	ENSMUSG00000024143	MGI:1931553	ras homolog family member Q	protein coding gene
Timp4	ENSMUSG00000030317	MGI:109125	tissue inhibitor of metalloproteinase 4	protein coding gene
Thrsp	ENSMUSG00000035686	MGI:109126	thyroid hormone responsive	protein coding gene
Mfsd3	ENSMUSG00000019080	MGI:1916822	major facilitator superfamily domain containing 3	protein coding gene
Arc	ENSMUSG00000022602	MGI:88067	activity regulated cytoskeletal-associated protein	protein coding gene
Smad3	ENSMUSG00000032402	MGI:1201674	SMAD family member 3	protein coding gene
Leprotl1	ENSMUSG00000031513	MGI:1915442	leptin receptor overlapping transcript-like 1	protein coding gene
Klhl42	ENSMUSG00000040102	MGI:2444786	kelch-like 42	protein coding gene
Ret	ENSMUSG00000030110	MGI:97902	ret proto-oncogene	protein coding gene
Snta1	ENSMUSG00000027488	MGI:101772	syntrophin, acidic 1	protein coding gene
Epha8	ENSMUSG00000028661	MGI:109378	Eph receptor A8	protein coding gene
Ppp1r3g	ENSMUSG00000050423	MGI:1923737	protein phosphatase 1, regulatory subunit 3G	protein coding gene
Apoe	ENSMUSG00000002985	MGI:88057	apolipoprotein E	protein coding gene
S100a16	ENSMUSG00000074457	MGI:1915110	S100 calcium binding protein A16	protein coding gene
Pdcd4	ENSMUSG00000024975	MGI:107490	programmed cell death 4	protein coding gene
Ccn3	ENSMUSG00000037362	MGI:109185	cellular communication network factor 3	protein coding gene
Slc41a3	ENSMUSG00000030089	MGI:1918949	solute carrier family 41, member 3	protein coding gene
Efnb3	ENSMUSG00000003934	MGI:109196	ephrin B3	protein coding gene
Naga	ENSMUSG00000022453	MGI:1261422	N-acetyl galactosaminidase, alpha	protein coding gene
Cox6b2	ENSMUSG00000051811	MGI:3044182	cytochrome c oxidase subunit 6B2	protein coding gene
Fads1	ENSMUSG00000010663	MGI:1923517	fatty acid desaturase 1	protein coding gene
Slc43a2	ENSMUSG00000038178	MGI:2442746	solute carrier family 43, member 2	protein coding gene
Sv2a	ENSMUSG00000038486	MGI:1927139	synaptic vesicle glycoprotein 2 a	protein coding gene
Mgrn1	ENSMUSG00000022517	MGI:2447670	mahogunin, ring finger 1	protein coding gene
Parvg	ENSMUSG00000022439	MGI:2158329	parvin, gamma	protein coding gene
Nbeal2	ENSMUSG00000056724	MGI:2448554	neurobeachin-like 2	protein coding gene
C2cd3	ENSMUSG00000047248	MGI:2142166	C2 calcium-dependent domain containing 3	protein coding gene
Hap1	ENSMUSG00000006930	MGI:1261831	huntingtin-associated protein 1	protein coding gene
Adamts18	ENSMUSG00000053399	MGI:2442600	a disintegrin-like and metallopeptidase (reprolysin type) with thrombospondin type 1 motif, 18	protein coding gene
Apmap	ENSMUSG00000033096	MGI:1919131	adipocyte plasma membrane associated protein	protein coding gene
Rcn3	ENSMUSG00000019539	MGI:1277122	reticulocalbin 3, EF-hand calcium binding domain	protein coding gene
Dnai2	ENSMUSG00000034706	MGI:2685574	dynein axonemal intermediate chain 2	protein coding gene
Timp2	ENSMUSG00000017466	MGI:98753	tissue inhibitor of metalloproteinase 2	protein coding gene
Cyb5r1	ENSMUSG00000026456	MGI:1919267	cytochrome b5 reductase 1	protein coding gene
