## Supplemental Table 7 for "Identification of a transcriptional signature found in multiple models of ASD and related disorders"

### Sheet: SignatureGW_RevigoOutput_Up
	TermID	Name	Class	Cluster	Frequency	PlotX	PlotY	LogSize	Uniqueness	Dispensability	Representative	Eliminated
0	GO:0007605	sensory perception of sound	Development	8	0.768	-3.93	0.266	2.21	0.981	0	-1	FALSE
194	GO:0021915	neural tube development	Development	8	0.93	-6.581	-0.503	2.292	0.954	0.331	-1	FALSE
82	GO:0021510	spinal cord development	Development	8	0.534	-7.034	-0.758	2.053	0.962	0.197	-1	FALSE
79	GO:0048747	muscle fiber development	Development	8	0.277	-6.645	0.742	1.771	0.94	0.188	-1	FALSE
49	GO:0007569	cell aging	Development	8	0.31	-7.141	0.752	1.82	0.947	0.138	-1	FALSE
77	GO:0045444	fat cell differentiation	Development	8	0.596	-6.889	1.13	2.1	0.947	0.187	-1	FALSE
70	GO:0048565	digestive tract development	Development	8	0.658	-6.038	-0.207	2.143	0.959	0.169	-1	FALSE
167	GO:0031175	neuron projection development	Development	8	3.438	-5.813	-1.859	2.859	0.882	0.317	-1	FALSE
180	GO:0021987	cerebral cortex development	Development	8	0.606	-6.894	-0.927	2.107	0.96	0.328	-1	FALSE
195	GO:0048754	branching morphogenesis of an epithelial tube	Development	8	0.806	-6.019	0.139	2.23	0.957	0.331	-1	FALSE
196	GO:0060428	lung epithelium development	Development	8	0.196	-6.27	-0.5	1.623	0.957	0.331	-1	FALSE
197	GO:0072205	metanephric collecting duct development	Development	8	0.048	-6.397	-0.263	1.041	0.951	0.331	-1	FALSE
209	GO:0034446	substrate adhesion-dependent cell spreading	Development	8	0.267	-6.307	1.057	1.756	0.938	0.346	-1	FALSE
42	GO:0001503	ossification	Development	8	1.168	-6.883	2.509	2.391	0.981	0.109	-1	FALSE
43	GO:0043588	skin development	Development	8	1.235	-6.948	-1.275	2.415	0.966	0.109	-1	FALSE
113	GO:0022008	neurogenesis	Development	8	7.258	-7.043	-0.071	3.183	0.937	0.244	-1	FALSE
123	GO:0015031	protein transport	Protein transport	7	5.818	0.139	-6.289	3.087	0.949	0.256	-1	FALSE
62	GO:0051642	centrosome localization	Protein transport	7	0.167	0.04	-7.482	1.556	0.918	0.153	-1	FALSE
78	GO:0098739	import across plasma membrane	Protein transport	7	0.639	-0.968	-6.167	2.13	0.931	0.187	-1	FALSE
61	GO:0016477	cell migration	Protein transport	7	4.234	-2.006	-6.93	2.949	0.93	0.153	-1	FALSE
156	GO:0071421	manganese ion transmembrane transport	Protein transport	7	0.057	-0.615	-6.01	1.114	0.922	0.311	-1	FALSE
1	GO:0031503	protein-containing complex localization	Protein transport	7	1.001	0.73	-6.559	2.324	0.956	0	-1	FALSE
145	GO:0034501	protein localization to kinetochore	Protein transport	7	0.067	0.523	-7.009	1.176	0.923	0.289	-1	FALSE
148	GO:0006898	receptor-mediated endocytosis	Protein transport	7	0.706	-1.139	-7.149	2.173	0.932	0.297	-1	FALSE
149	GO:0016197	endosomal transport	Protein transport	7	1.011	-0.563	-6.99	2.328	0.918	0.297	-1	FALSE
161	GO:0006605	protein targeting	Protein transport	7	1.073	-0.064	-6.925	2.354	0.915	0.312	-1	FALSE
163	GO:0006886	intracellular protein transport	Protein transport	7	3.61	-0.083	-6.658	2.88	0.916	0.312	-1	FALSE
164	GO:0032510	endosome to lysosome transport via multivesicular body sorting pathway	Protein transport	7	0.033	-0.501	-7.17	0.903	0.917	0.312	-1	FALSE
177	GO:0043542	endothelial cell migration	Protein transport	7	0.315	-2.106	-6.573	1.826	0.911	0.327	-1	FALSE
213	GO:1901030	positive regulation of mitochondrial outer membrane permeabilization involved in apoptotic signaling pathway	Protein transport	7	0.052	0.787	-4.76	1.079	0.757	0.348	-1	FALSE
252	GO:0045047	protein targeting to ER	Protein transport	7	0.191	0.157	-6.822	1.613	0.914	0.375	-1	FALSE
253	GO:0051457	maintenance of protein location in nucleus	Protein transport	7	0.119	1.127	-6.919	1.415	0.877	0.375	-1	FALSE
60	GO:0006897	endocytosis	Protein transport	7	2.875	-1.159	-6.924	2.781	0.932	0.153	-1	FALSE
124	GO:0072659	protein localization to plasma membrane	Protein transport	7	0.978	0.418	-7.213	2.314	0.924	0.256	-1	FALSE
170	GO:0098911	regulation of ventricular cardiac muscle cell action potential	Other	6	0.057	4.075	-5.928	1.114	0.908	0.321	-1	FALSE
279	GO:1903691	positive regulation of wound healing, spreading of epidermal cells	Other	6	0.019	4.475	-4.181	0.699	0.898	0.387	-1	FALSE
94	GO:0043537	negative regulation of blood vessel endothelial cell migration	Other	6	0.167	3.9	-4.302	1.556	0.909	0.215	-1	FALSE
98	GO:1905342	positive regulation of protein localization to kinetochore	Other	6	0.019	5.388	-4.85	0.699	0.911	0.215	-1	FALSE
72	GO:0050821	protein stabilization	Other	6	0.863	2.91	-7.137	2.26	0.946	0.18	-1	FALSE
71	GO:0033500	carbohydrate homeostasis	Other	6	1.111	3.288	-7.057	2.369	0.944	0.18	-1	FALSE
100	GO:0046578	regulation of Ras protein signal transduction	Other	6	0.935	2.109	-3.558	2.294	0.938	0.218	-1	FALSE
101	GO:0045766	positive regulation of angiogenesis	Other	6	0.806	5.757	-3.871	2.23	0.913	0.227	-1	FALSE
38	GO:0060765	regulation of androgen receptor signaling pathway	Other	6	0.129	1.669	-3.26	1.447	0.939	0.059	-1	FALSE
24	GO:0032880	regulation of protein localization	Other	6	4.54	4.711	-6.081	2.979	0.939	0.055	-1	FALSE
22	GO:0031647	regulation of protein stability	Other	6	1.407	2.977	-6.718	2.471	0.946	0.049	-1	FALSE
278	GO:1903543	positive regulation of exosomal secretion	Other	6	0.072	5.586	-4.68	1.204	0.9	0.385	-1	FALSE
162	GO:0006882	cellular zinc ion homeostasis	Other	6	0.124	3.422	-6.954	1.431	0.918	0.312	-1	FALSE
245	GO:0070374	positive regulation of ERK1 and ERK2 cascade	Other	6	1.092	3.968	-3.038	2.362	0.91	0.366	-1	FALSE
205	GO:0030335	positive regulation of cell migration	Other	6	2.728	5.017	-4.683	2.758	0.906	0.336	-1	FALSE
146	GO:0033601	positive regulation of mammary gland epithelial cell proliferation	Other	6	0.038	5.451	-3.5	0.954	0.908	0.292	-1	FALSE
30	GO:0001954	positive regulation of cell-matrix adhesion	Other	6	0.291	7.114	-3.389	1.792	0.915	0.059	-1	FALSE
129	GO:0008284	positive regulation of cell population proliferation	Other	6	4.974	6.601	-3.634	3.019	0.918	0.268	-1	FALSE
142	GO:0043065	positive regulation of apoptotic process	Other	6	2.809	6.378	-3.016	2.771	0.918	0.284	-1	FALSE
287	GO:0051491	positive regulation of filopodium assembly	Other	6	0.162	6.197	-4.149	1.544	0.886	0.398	-1	FALSE
254	GO:0043517	positive regulation of DNA damage response, signal transduction by p53 class mediator	Other	6	0.067	4.201	-3.105	1.176	0.906	0.377	-1	FALSE
93	GO:0030100	regulation of endocytosis	Other	6	1.111	4.685	-5.589	2.369	0.906	0.215	-1	FALSE
130	GO:0043547	positive regulation of GTPase activity	Neuronal maturation	5	1.783	5.78	4.516	2.574	0.935	0.272	-1	FALSE
262	GO:0051988	regulation of attachment of spindle microtubules to kinetochore	Neuronal maturation	5	0.067	3.693	5.264	1.176	0.896	0.384	-1	FALSE
25	GO:0050792	regulation of viral process	Neuronal maturation	5	0.801	1.895	4.173	2.228	0.939	0.055	-1	FALSE
34	GO:0042127	regulation of cell population proliferation	Neuronal maturation	5	8.455	2.982	7.114	3.249	0.948	0.059	-1	FALSE
33	GO:0007346	regulation of mitotic cell cycle	Neuronal maturation	5	2.136	3.885	5.498	2.652	0.903	0.059	-1	FALSE
23	GO:0032092	positive regulation of protein binding	Neuronal maturation	5	0.482	6.01	4.755	2.009	0.94	0.049	-1	FALSE
261	GO:0046602	regulation of mitotic centrosome separation	Neuronal maturation	5	0.038	3.61	5.508	0.954	0.896	0.384	-1	FALSE
2	GO:0039702	viral budding via host ESCRT complex	Neuronal maturation	5	0.043	3.618	7.097	1	0.992	0	-1	FALSE
263	GO:2000045	regulation of G1/S transition of mitotic cell cycle	Neuronal maturation	5	0.539	3.457	5.148	2.057	0.889	0.384	-1	FALSE
8	GO:0006457	protein folding	Neuronal maturation	5	0.744	5.139	6.275	2.196	0.971	0.028	-1	FALSE
75	GO:0043086	negative regulation of catalytic activity	Neuronal maturation	5	4.025	5.594	4.783	2.927	0.939	0.184	-1	FALSE
9	GO:0007059	chromosome segregation	Neuronal maturation	5	1.326	2.557	7.456	2.446	0.971	0.028	-1	FALSE
10	GO:0008283	cell population proliferation	Neuronal maturation	5	2.699	4.388	6.766	2.754	0.971	0.028	-1	FALSE
185	GO:0071156	regulation of cell cycle arrest	Neuronal maturation	5	0.291	3.422	5.362	1.792	0.896	0.33	-1	FALSE
215	GO:0008608	attachment of spindle microtubules to kinetochore	Stress response/extracellular signal response	4	0.105	-1.515	-1.924	1.362	0.891	0.35	-1	FALSE
5	GO:0051983	regulation of chromosome segregation	Stress response/extracellular signal response	4	0.41	-1.853	0.097	1.94	0.948	0	-1	FALSE
214	GO:0007050	cell cycle arrest	Stress response/extracellular signal response	4	0.439	2.081	2.176	1.968	0.806	0.35	-1	FALSE
6	GO:0070141	response to UV-A	Stress response/extracellular signal response	4	0.072	-0.839	1.466	1.204	0.984	0	-1	FALSE
7	GO:0072089	stem cell proliferation	Stress response/extracellular signal response	4	0.138	-0.597	-0.232	1.477	0.971	0	-1	FALSE
193	GO:2000675	negative regulation of type B pancreatic cell apoptotic process	Stress response/extracellular signal response	4	0.033	1.971	0.707	0.903	0.93	0.331	-1	FALSE
139	GO:0032873	negative regulation of stress-activated MAPK cascade	Stress response/extracellular signal response	4	0.224	2.456	-1.864	1.681	0.918	0.282	-1	FALSE
103	GO:1905463	negative regulation of DNA duplex unwinding	Stress response/extracellular signal response	4	0.014	2.103	-0.928	0.602	0.887	0.232	-1	FALSE
69	GO:0090344	negative regulation of cell aging	Stress response/extracellular signal response	4	0.124	2.106	-0.13	1.431	0.927	0.155	-1	FALSE
14	GO:0044843	cell cycle G1/S phase transition	Stress response/extracellular signal response	4	0.377	-1.683	-1.719	1.903	0.896	0.028	-1	FALSE
37	GO:0051726	regulation of cell cycle	Stress response/extracellular signal response	4	4.807	-2.594	0.833	3.004	0.948	0.059	-1	FALSE
36	GO:0050678	regulation of epithelial cell proliferation	Stress response/extracellular signal response	4	1.802	0.405	-2.446	2.579	0.945	0.059	-1	FALSE
166	GO:0050982	detection of mechanical stimulus	Stress response/extracellular signal response	4	0.305	-0.725	1.774	1.813	0.983	0.314	-1	FALSE
19	GO:0051085	chaperone cofactor-dependent protein refolding	Stress response/extracellular signal response	4	0.153	0.279	2.857	1.519	0.971	0.028	-1	FALSE
35	GO:0043066	negative regulation of apoptotic process	Stress response/extracellular signal response	4	4.649	2.09	0.958	2.989	0.93	0.059	-1	FALSE
248	GO:0000727	double-strand break repair via break-induced replication	Transcription	3	0.057	-2.266	6.15	1.114	0.91	0.375	-1	FALSE
152	GO:0042795	snRNA transcription by RNA polymerase II	Transcription	3	0.048	-1.196	7.011	1.041	0.929	0.304	-1	FALSE
183	GO:0046777	protein autophosphorylation	Transcription	3	0.963	0.097	6.379	2.307	0.931	0.328	-1	FALSE
249	GO:0006266	DNA ligation	Transcription	3	0.033	-1.599	6.563	0.903	0.929	0.375	-1	FALSE
13	GO:0042744	hydrogen peroxide catabolic process	Transcription	3	0.119	1.349	7.362	1.415	0.946	0.028	-1	FALSE
244	GO:0018105	peptidyl-serine phosphorylation	Transcription	3	0.892	0.078	6.117	2.274	0.93	0.365	-1	FALSE
250	GO:0006270	DNA replication initiation	Transcription	3	0.11	-1.66	6.415	1.38	0.926	0.375	-1	FALSE
247	GO:0051865	protein autoubiquitination	Transcription	3	0.343	-0.471	5.468	1.863	0.926	0.373	-1	FALSE
237	GO:0006378	mRNA polyadenylation	Transcription	3	0.153	-1.884	6.875	1.519	0.932	0.357	-1	FALSE
138	GO:0090611	ubiquitin-independent protein catabolic process via the multivesicular body sorting pathway	Transcription	3	0.024	0.288	7.082	0.778	0.932	0.281	-1	FALSE
280	GO:0006511	ubiquitin-dependent protein catabolic process	Transcription	3	2.37	0.45	6.959	2.697	0.932	0.39	-1	FALSE
256	GO:0000209	protein polyubiquitination	Transcription	3	1.049	-0.743	5.671	2.344	0.926	0.38	-1	FALSE
89	GO:0016567	protein ubiquitination	Transcription	3	3.009	-0.763	5.445	2.801	0.927	0.206	-1	FALSE
44	GO:0000413	protein peptidyl-prolyl isomerization	Transcription	3	0.181	0.236	5.837	1.591	0.934	0.116	-1	FALSE
126	GO:0006470	protein dephosphorylation	Transcription	3	0.949	-0.246	6.785	2.301	0.93	0.267	-1	FALSE
125	GO:0010216	maintenance of DNA methylation	Transcription	3	0.038	-1.428	6.693	0.954	0.929	0.264	-1	FALSE
257	GO:0085020	protein K6-linked ubiquitination	Transcription	3	0.038	-0.513	5.733	0.954	0.924	0.38	-1	FALSE
88	GO:0006468	protein phosphorylation	Transcription	3	3.467	-0.192	6.445	2.862	0.932	0.206	-1	FALSE
52	GO:0008380	RNA splicing	Transcription	3	1.607	-1.637	7.057	2.529	0.933	0.144	-1	FALSE
51	GO:0007218	neuropeptide signaling pathway	Signaling pathway response	2	0.534	-4.578	4.431	2.053	0.908	0.139	-1	FALSE
53	GO:0019933	cAMP-mediated signaling	Signaling pathway response	2	0.148	-4.69	5.399	1.505	0.907	0.145	-1	FALSE
40	GO:0006974	cellular response to DNA damage stimulus	Signaling pathway response	2	3.257	-3.877	6.094	2.835	0.953	0.09	-1	FALSE
21	GO:0198738	cell-cell signaling by wnt	Signaling pathway response	2	1.154	-6.111	3.753	2.386	0.959	0.028	-1	FALSE
41	GO:0051591	response to cAMP	Signaling pathway response	2	0.448	-3.861	2.202	1.978	0.978	0.09	-1	FALSE
54	GO:0071526	semaphorin-plexin signaling pathway	Signaling pathway response	2	0.181	-5.462	4.082	1.591	0.904	0.145	-1	FALSE
206	GO:0071681	cellular response to indole-3-methanol	Signaling pathway response	2	0.024	-3.972	2.861	0.778	0.948	0.337	-1	FALSE
20	GO:0098609	cell-cell adhesion	Signaling pathway response	2	2.313	-6.214	2.481	2.687	0.966	0.028	-1	FALSE
90	GO:0035729	cellular response to hepatocyte growth factor stimulus	Signaling pathway response	2	0.091	-3.643	3.212	1.301	0.949	0.209	-1	FALSE
92	GO:0044321	response to leptin	Signaling pathway response	2	0.119	-3.327	2.345	1.415	0.978	0.209	-1	FALSE
112	GO:0007189	adenylate cyclase-activating G protein-coupled receptor signaling pathway	Signaling pathway response	2	0.629	-4.343	4.659	2.124	0.908	0.242	-1	FALSE
151	GO:0007265	Ras protein signal transduction	Signaling pathway response	2	0.739	-4.872	5.345	2.193	0.907	0.3	-1	FALSE
150	GO:0006978	DNA damage response, signal transduction by p53 class mediator resulting in transcription of p21 class mediator	Signaling pathway response	2	0.057	-4.286	5.573	1.114	0.901	0.3	-1	FALSE
117	GO:0007229	integrin-mediated signaling pathway	Signaling pathway response	2	0.41	-5.475	4.665	1.94	0.904	0.253	-1	FALSE
118	GO:0038189	neuropilin signaling pathway	Signaling pathway response	2	0.019	-5.664	4.368	0.699	0.904	0.253	-1	FALSE
119	GO:0048012	hepatocyte growth factor receptor signaling pathway	Signaling pathway response	2	0.043	-5.363	4.382	1	0.901	0.253	-1	FALSE
241	GO:0016572	histone phosphorylation	Signaling pathway response	2	0.153	-1.749	2.794	1.519	0.857	0.365	-1	FALSE
57	GO:0061025	membrane fusion	Neuronal migration	1	0.644	-4.194	-5.198	2.134	0.914	0.149	-1	FALSE
227	GO:0061952	midbody abscission	Neuronal migration	1	0.081	-2.785	-2.915	1.255	0.857	0.35	-1	FALSE
289	GO:0007051	spindle organization	Neuronal migration	1	0.734	-3.147	-3.399	2.19	0.847	0.399	-1	FALSE
233	GO:0000226	microtubule cytoskeleton organization	Neuronal migration	1	2.537	-3.814	-4.44	2.727	0.886	0.356	-1	FALSE
210	GO:0007009	plasma membrane organization	Neuronal migration	1	0.482	-4.369	-5.236	2.009	0.913	0.348	-1	FALSE
234	GO:0031122	cytoplasmic microtubule organization	Neuronal migration	1	0.324	-3.687	-4.286	1.839	0.882	0.356	-1	FALSE
55	GO:0002159	desmosome assembly	Neuronal migration	1	0.019	-5.12	-4.832	0.699	0.91	0.149	-1	FALSE
56	GO:0006997	nucleus organization	Neuronal migration	1	0.587	-4.319	-3.696	2.093	0.906	0.149	-1	FALSE
176	GO:0048268	clathrin coat assembly	Neuronal migration	1	0.086	-5.321	-4.504	1.279	0.901	0.323	-1	FALSE
58	GO:1904903	ESCRT III complex disassembly	Neuronal migration	1	0.005	-5.607	-4.282	0.301	0.904	0.149	-1	FALSE
11	GO:0030198	extracellular matrix organization	Neuronal migration	1	1.283	-5.857	-3.385	2.431	0.918	0.028	-1	FALSE
186	GO:0030261	chromosome condensation	Neuronal migration	1	0.2	-4.491	-3.167	1.633	0.884	0.33	-1	FALSE
246	GO:0051382	kinetochore assembly	Neuronal migration	1	0.062	-4.881	-3.901	1.146	0.87	0.367	-1	FALSE
86	GO:0031532	actin cytoskeleton reorganization	Neuronal migration	1	0.343	-3.796	-3.838	1.863	0.897	0.201	-1	FALSE
87	GO:0051383	kinetochore organization	Neuronal migration	1	0.086	-4.274	-3.061	1.279	0.891	0.201	-1	FALSE
155	GO:0051290	protein heterotetramerization	Neuronal migration	1	0.072	-5.394	-4.316	1.204	0.903	0.31	-1	FALSE
114	GO:0030033	microvillus assembly	Neuronal migration	1	0.067	-5.564	-3.76	1.176	0.904	0.249	-1	FALSE
144	GO:0007018	microtubule-based movement	Neuronal migration	1	1.764	-3.387	-6.256	2.569	0.929	0.289	-1	FALSE
290	GO:0051298	centrosome duplication	Neuronal migration	1	0.176	-3.181	-3.242	1.58	0.846	0.399	-1	FALSE
284	GO:0010923	negative regulation of phosphatase activity	Protein modification	0	0.496	5.098	1.996	2.021	0.898	0.398	-1	FALSE
283	GO:0032147	activation of protein kinase activity	Protein modification	0	1.512	6.268	0.125	2.502	0.881	0.392	-1	FALSE
255	GO:0045860	positive regulation of protein kinase activity	Protein modification	0	2.36	6.401	0.136	2.695	0.881	0.378	-1	FALSE
47	GO:0006275	regulation of DNA replication	Protein modification	0	0.525	7.563	1.796	2.045	0.926	0.134	-1	FALSE
240	GO:0031936	negative regulation of chromatin silencing	Protein modification	0	0.057	5.209	-0.845	1.114	0.863	0.36	-1	FALSE
102	GO:1905786	positive regulation of anaphase-promoting complex-dependent catabolic process	Protein modification	0	0.014	6.62	-1.129	0.602	0.892	0.228	-1	FALSE
46	GO:0010468	regulation of gene expression	Protein modification	0	22.846	6.987	3.433	3.681	0.933	0.131	-1	FALSE
50	GO:1905448	positive regulation of mitochondrial ATP synthesis coupled electron transport	Protein modification	0	0.014	6.857	-1.759	0.602	0.904	0.138	-1	FALSE
45	GO:0060968	regulation of gene silencing	Protein modification	0	0.343	7.27	2.627	1.863	0.928	0.123	-1	FALSE
73	GO:0034243	regulation of transcription elongation from RNA polymerase II promoter	Protein modification	0	0.172	6.712	1.994	1.568	0.919	0.184	-1	FALSE
76	GO:0010628	positive regulation of gene expression	Protein modification	0	5.593	7.366	-1.115	3.07	0.906	0.186	-1	FALSE
39	GO:2000377	regulation of reactive oxygen species metabolic process	Protein modification	0	0.997	6.44	3.324	2.322	0.93	0.059	-1	FALSE
81	GO:1900364	negative regulation of mRNA polyadenylation	Protein modification	0	0.038	4.544	1.17	0.954	0.91	0.19	-1	FALSE
83	GO:0006355	regulation of transcription, DNA-templated	Protein modification	0	16.003	7.001	1.863	3.526	0.922	0.199	-1	FALSE
84	GO:0006357	regulation of transcription by RNA polymerase II	Protein modification	0	11.654	7.201	1.56	3.388	0.922	0.199	-1	FALSE
85	GO:0045944	positive regulation of transcription by RNA polymerase II	Protein modification	0	6.094	6.93	-0.299	3.107	0.896	0.201	-1	FALSE
132	GO:0051091	positive regulation of DNA-binding transcription factor activity	Protein modification	0	1.249	6.262	2.428	2.42	0.912	0.272	-1	FALSE
208	GO:0050731	positive regulation of peptidyl-tyrosine phosphorylation	Protein modification	0	0.968	6.265	-0.668	2.31	0.889	0.338	-1	FALSE
133	GO:0010801	negative regulation of peptidyl-threonine phosphorylation	Protein modification	0	0.091	5.293	0.712	1.301	0.899	0.274	-1	FALSE
134	GO:0045893	positive regulation of transcription, DNA-templated	Protein modification	0	7.825	7.051	-0.467	3.215	0.897	0.277	-1	FALSE
135	GO:0045910	negative regulation of DNA recombination	Protein modification	0	0.224	4.487	1.432	1.681	0.907	0.28	-1	FALSE
141	GO:0032270	positive regulation of cellular protein metabolic process	Protein modification	0	7.005	6.833	-1.03	3.167	0.895	0.283	-1	FALSE
143	GO:0000122	negative regulation of transcription by RNA polymerase II	Protein modification	0	4.511	5.274	1.473	2.976	0.908	0.288	-1	FALSE
48	GO:0090311	regulation of protein deacetylation	Protein modification	0	0.253	7.38	0.729	1.732	0.917	0.134	-1	FALSE
154	GO:0001934	positive regulation of protein phosphorylation	Protein modification	0	4.029	6.444	-0.685	2.927	0.89	0.307	-1	FALSE
168	GO:1904668	positive regulation of ubiquitin protein ligase activity	Protein modification	0	0.048	6.532	0.272	1.041	0.882	0.321	-1	FALSE
184	GO:0042327	positive regulation of phosphorylation	Protein modification	0	4.43	6.091	-1.116	2.968	0.896	0.329	-1	FALSE
203	GO:0000079	regulation of cyclin-dependent protein serine/threonine kinase activity	Protein modification	0	0.405	5.215	3.08	1.934	0.863	0.333	-1	FALSE
147	GO:0045892	negative regulation of transcription, DNA-templated	Protein modification	0	6.538	4.989	1.409	3.137	0.909	0.296	-1	FALSE

### Sheet: SignatureGW_RevigoOutput_Down
	TermID	Name	Class	Cluster	Frequency	PlotX	PlotY	LogSize	Uniqueness	Dispensability	Representative	Eliminated
134	GO:0001938	positive regulation of endothelial cell proliferation	Neuronal/cell projection	10	0.453	-2.796	0.954	1.982	0.913	0.268	-1	FALSE
23	GO:0045785	positive regulation of cell adhesion	Neuronal/cell projection	10	2.103	-1.26	2.361	2.645	0.914	0.059	-1	FALSE
187	GO:0120041	positive regulation of macrophage proliferation	Neuronal/cell projection	10	0.024	-2.525	0.819	0.778	0.911	0.326	-1	FALSE
234	GO:0033630	positive regulation of cell adhesion mediated by integrin	Neuronal/cell projection	10	0.105	-1.239	2.599	1.362	0.913	0.363	-1	FALSE
238	GO:0010976	positive regulation of neuron projection development	Neuronal/cell projection	10	1.025	-1.21	0.837	2.334	0.909	0.364	-1	FALSE
262	GO:0051695	actin filament uncapping	Neuronal/cell projection	10	0.01	-0.197	1.013	0.477	0.86	0.388	-1	FALSE
135	GO:0008284	positive regulation of cell population proliferation	Neuronal/cell projection	10	4.974	-2.526	1.306	3.019	0.914	0.268	-1	FALSE
103	GO:0045669	positive regulation of osteoblast differentiation	Neuronal/cell projection	10	0.348	-1.981	-0.33	1.869	0.916	0.227	-1	FALSE
46	GO:0097191	extrinsic apoptotic signaling pathway	Response to external signaling	9	0.463	4.331	-4.823	1.991	0.889	0.145	-1	FALSE
269	GO:0060395	SMAD protein signal transduction	Response to external signaling	9	0.329	4.119	-5.228	1.845	0.878	0.39	-1	FALSE
263	GO:0048013	ephrin receptor signaling pathway	Response to external signaling	9	0.181	4.385	-5.223	1.591	0.879	0.39	-1	FALSE
78	GO:0051403	stress-activated MAPK cascade	Response to external signaling	9	0.391	3.277	-4.284	1.919	0.898	0.196	-1	FALSE
84	GO:0009725	response to hormone	Response to external signaling	9	3.791	6.651	-3.233	2.901	0.954	0.209	-1	FALSE
29	GO:0034097	response to cytokine	Response to external signaling	9	4.144	6.55	-2.75	2.94	0.96	0.09	-1	FALSE
85	GO:1990869	cellular response to chemokine	Response to external signaling	9	0.401	5.82	-3.343	1.929	0.929	0.209	-1	FALSE
27	GO:0007188	adenylate cyclase-modulating G protein-coupled receptor signaling pathway	Response to external signaling	9	0.997	5.15	-5.46	2.322	0.9	0.09	-1	FALSE
45	GO:0035556	intracellular signal transduction	Response to external signaling	9	6.285	3.75	-6.111	3.12	0.902	0.145	-1	FALSE
110	GO:0007193	adenylate cyclase-inhibiting G protein-coupled receptor signaling pathway	Response to external signaling	9	0.339	5.3	-5.168	1.857	0.898	0.242	-1	FALSE
113	GO:0007169	transmembrane receptor protein tyrosine kinase signaling pathway	Response to external signaling	9	1.798	4.301	-5.417	2.577	0.881	0.253	-1	FALSE
44	GO:0007166	cell surface receptor signaling pathway	Response to external signaling	9	9.69	4.241	-6.194	3.308	0.902	0.145	-1	FALSE
274	GO:0086097	phospholipase C-activating angiotensin-activated signaling pathway	Response to external signaling	9	0.014	5.745	-4.055	0.602	0.881	0.392	-1	FALSE
159	GO:0070849	response to epidermal growth factor	Response to external signaling	9	0.253	6.488	-3.093	1.732	0.95	0.296	-1	FALSE
162	GO:0071320	cellular response to cAMP	Response to external signaling	9	0.234	6.145	-3.547	1.699	0.925	0.296	-1	FALSE
233	GO:0070498	interleukin-1-mediated signaling pathway	Response to external signaling	9	0.091	5.307	-4.135	1.301	0.881	0.361	-1	FALSE
154	GO:0042126	nitrate metabolic process	Metabolic process	8	0.019	0.544	-7.048	0.699	0.915	0.286	-1	FALSE
239	GO:0006975	DNA damage induced protein phosphorylation	Metabolic process	8	0.033	0.026	-5.363	0.903	0.88	0.365	-1	FALSE
229	GO:0006570	tyrosine metabolic process	Metabolic process	8	0.062	-0.05	-6.955	1.146	0.907	0.357	-1	FALSE
226	GO:0009435	NAD biosynthetic process	Metabolic process	8	0.076	-0.513	-6.233	1.23	0.889	0.357	-1	FALSE
123	GO:0006123	mitochondrial electron transport, cytochrome c to oxygen	Metabolic process	8	0.062	-0.41	-4.935	1.146	0.91	0.267	-1	FALSE
216	GO:0006102	isocitrate metabolic process	Metabolic process	8	0.033	0.948	-7.176	0.903	0.914	0.355	-1	FALSE
36	GO:0006730	one-carbon metabolic process	Metabolic process	8	0.2	1.195	-7.048	1.633	0.921	0.116	-1	FALSE
32	GO:0006081	cellular aldehyde metabolic process	Metabolic process	8	0.257	1.717	-5.994	1.74	0.937	0.115	-1	FALSE
37	GO:0016310	phosphorylation	Metabolic process	8	4.878	-0.098	-4.824	3.01	0.922	0.116	-1	FALSE
31	GO:0006739	NADP metabolic process	Metabolic process	8	0.157	2.382	-7.079	1.531	0.959	0.109	-1	FALSE
30	GO:0005975	carbohydrate metabolic process	Metabolic process	8	2.065	-0.463	-7.762	2.637	0.954	0.109	-1	FALSE
182	GO:1903206	negative regulation of hydrogen peroxide-induced cell death	Signaling cascade regulation	7	0.114	-7.237	0.628	1.398	0.91	0.318	-1	FALSE
250	GO:0050930	induction of positive chemotaxis	Signaling cascade regulation	7	0.076	-5.536	0.96	1.23	0.895	0.384	-1	FALSE
81	GO:0051968	positive regulation of synaptic transmission, glutamatergic	Signaling cascade regulation	7	0.181	-4.558	2.079	1.591	0.905	0.203	-1	FALSE
22	GO:0043567	regulation of insulin-like growth factor receptor signaling pathway	Signaling cascade regulation	7	0.119	-7.185	2.296	1.415	0.924	0.059	-1	FALSE
98	GO:0017015	regulation of transforming growth factor beta receptor signaling pathway	Signaling cascade regulation	7	0.558	-7.057	2.573	2.072	0.92	0.218	-1	FALSE
198	GO:1902042	negative regulation of extrinsic apoptotic signaling pathway via death domain receptors	Signaling cascade regulation	7	0.138	-7.007	1.117	1.477	0.903	0.333	-1	FALSE
136	GO:0046427	positive regulation of receptor signaling pathway via JAK-STAT	Signaling cascade regulation	7	0.272	-5.122	1.735	1.763	0.899	0.271	-1	FALSE
138	GO:0042270	protection from natural killer cell mediated cytotoxicity	Signaling cascade regulation	7	0.033	-7.171	0.882	0.903	0.899	0.279	-1	FALSE
244	GO:0043410	positive regulation of MAPK cascade	Signaling cascade regulation	7	2.513	-5.623	2.062	2.723	0.896	0.366	-1	FALSE
153	GO:0051897	positive regulation of protein kinase B signaling	Signaling cascade regulation	7	0.582	-5.447	1.835	2.09	0.897	0.285	-1	FALSE
172	GO:0070373	negative regulation of ERK1 and ERK2 cascade	Signaling cascade regulation	7	0.377	-6.817	1.628	1.903	0.903	0.31	-1	FALSE
197	GO:0014068	positive regulation of phosphatidylinositol 3-kinase signaling	Signaling cascade regulation	7	0.362	-5.372	2.066	1.886	0.897	0.333	-1	FALSE
101	GO:0043569	negative regulation of insulin-like growth factor receptor signaling pathway	Signaling cascade regulation	7	0.043	-7.012	1.417	1	0.908	0.218	-1	FALSE
218	GO:0003341	cilium movement	Development	6	0.815	6.836	1.747	2.236	0.938	0.356	-1	FALSE
108	GO:0006955	immune response	Development	6	7.444	7.053	2.999	3.194	0.966	0.231	-1	FALSE
10	GO:0045109	intermediate filament organization	Development	6	0.138	4.719	0.31	1.477	0.947	0.028	-1	FALSE
210	GO:0048041	focal adhesion assembly	Development	6	0.134	4.788	1.28	1.462	0.95	0.346	-1	FALSE
4	GO:0019885	antigen processing and presentation of endogenous peptide antigen via MHC class I	Development	6	0.043	6.952	3.214	1	0.983	0	-1	FALSE
3	GO:0008544	epidermis development	Development	6	1.349	7.656	-0.205	2.453	0.989	0	-1	FALSE
47	GO:0007275	multicellular organism development	Development	6	24.071	7.593	0.62	3.703	0.988	0.146	-1	FALSE
224	GO:0007099	centriole replication	Development	6	0.114	5.93	1.378	1.398	0.926	0.356	-1	FALSE
48	GO:0007368	determination of left/right symmetry	Development	6	0.639	7.248	0.223	2.13	0.987	0.146	-1	FALSE
49	GO:0030035	microspike assembly	Development	6	0.019	5.262	0.684	0.699	0.946	0.149	-1	FALSE
180	GO:0007411	axon guidance	Development	6	1.125	5.996	-0.879	2.375	0.895	0.317	-1	FALSE
132	GO:0048741	skeletal muscle fiber development	Development	6	0.134	7.435	-0.523	1.462	0.955	0.267	-1	FALSE
55	GO:0007422	peripheral nervous system development	Development	6	0.343	6.837	-0.573	1.863	0.985	0.155	-1	FALSE
112	GO:0007417	central nervous system development	Development	6	4.883	6.953	-0.927	3.011	0.985	0.244	-1	FALSE
9	GO:0007018	microtubule-based movement	Development	6	1.764	7.025	1.783	2.569	0.941	0.028	-1	FALSE
58	GO:0002040	sprouting angiogenesis	Development	6	0.291	7.381	-1.152	1.792	0.982	0.169	-1	FALSE
273	GO:0045860	positive regulation of protein kinase activity	Transcription	5	2.36	-3.056	4.686	2.695	0.893	0.392	-1	FALSE
213	GO:0033129	positive regulation of histone phosphorylation	Transcription	5	0.043	-2.919	3.504	1	0.887	0.349	-1	FALSE
164	GO:0045892	negative regulation of transcription, DNA-templated	Transcription	5	6.538	-5.568	4.705	3.137	0.915	0.296	-1	FALSE
79	GO:0006355	regulation of transcription, DNA-templated	Transcription	5	16.003	-3.942	6.415	3.526	0.932	0.199	-1	FALSE
80	GO:0006357	regulation of transcription by RNA polymerase II	Transcription	5	11.654	-3.612	6.482	3.388	0.932	0.199	-1	FALSE
272	GO:0000187	activation of MAPK activity	Transcription	5	0.596	-4.491	3.398	2.1	0.87	0.392	-1	FALSE
104	GO:1903363	negative regulation of cellular protein catabolic process	Transcription	5	0.381	-5.634	4.308	1.908	0.911	0.231	-1	FALSE
43	GO:0042531	positive regulation of tyrosine phosphorylation of STAT protein	Transcription	5	0.267	-3.295	4.07	1.756	0.901	0.138	-1	FALSE
137	GO:0045944	positive regulation of transcription by RNA polymerase II	Transcription	5	6.094	-3.653	4.554	3.107	0.906	0.277	-1	FALSE
109	GO:1902895	positive regulation of pri-miRNA transcription by RNA polymerase II	Transcription	5	0.21	-3.624	4.826	1.653	0.906	0.233	-1	FALSE
204	GO:0033674	positive regulation of kinase activity	Transcription	5	2.709	-2.664	4.478	2.755	0.896	0.338	-1	FALSE
249	GO:0043552	positive regulation of phosphatidylinositol 3-kinase activity	Transcription	5	0.153	-2.757	4.664	1.519	0.895	0.378	-1	FALSE
56	GO:0000122	negative regulation of transcription by RNA polymerase II	Transcription	5	4.511	-5.32	4.922	2.976	0.915	0.155	-1	FALSE
184	GO:1905049	negative regulation of metallopeptidase activity	Transcription	5	0.029	-4.701	4.989	0.845	0.902	0.325	-1	FALSE
183	GO:0017148	negative regulation of translation	Transcription	5	0.634	-5.141	4.644	2.127	0.91	0.325	-1	FALSE
168	GO:0010518	positive regulation of phospholipase activity	Neuron cell adhesion/other	4	0.219	-2.024	6.865	1.672	0.936	0.299	-1	FALSE
2	GO:0007158	neuron cell-cell adhesion	Neuron cell adhesion/other	4	0.048	-0.085	7.083	1.041	0.97	0	-1	FALSE
16	GO:0010468	regulation of gene expression	Neuron cell adhesion/other	4	22.846	-2.994	7.082	3.681	0.939	0.055	-1	FALSE
7	GO:0032886	regulation of microtubule-based process	Neuron cell adhesion/other	4	1.226	-0.366	7.869	2.412	0.948	0	-1	FALSE
14	GO:0031281	positive regulation of cyclase activity	Neuron cell adhesion/other	4	0.1	-1.806	6.785	1.342	0.937	0.049	-1	FALSE
60	GO:0046885	regulation of hormone biosynthetic process	Neuron cell adhesion/other	4	0.143	-1.517	5.496	1.491	0.918	0.18	-1	FALSE
106	GO:0001913	T cell mediated cytotoxicity	Neuron cell adhesion/other	4	0.062	0.592	7.649	1.146	0.941	0.231	-1	FALSE
20	GO:0030155	regulation of cell adhesion	Neuron cell adhesion/other	4	3.533	-1.04	7.846	2.87	0.948	0.059	-1	FALSE
193	GO:0046777	protein autophosphorylation	Protein modification	3	0.963	-1.255	-5.57	2.307	0.908	0.328	-1	FALSE
205	GO:0030148	sphingolipid biosynthetic process	Protein modification	3	0.401	-2.559	-5.461	1.929	0.902	0.344	-1	FALSE
194	GO:0046854	phosphatidylinositol phosphorylation	Protein modification	3	0.257	-0.911	-5.061	1.74	0.903	0.328	-1	FALSE
192	GO:0006468	protein phosphorylation	Protein modification	3	3.467	-1.059	-5.794	2.862	0.909	0.328	-1	FALSE
207	GO:0050650	chondroitin sulfate proteoglycan biosynthetic process	Protein modification	3	0.11	-2.878	-5.852	1.38	0.904	0.345	-1	FALSE
170	GO:0006511	ubiquitin-dependent protein catabolic process	Protein modification	3	2.37	-2.972	-6.336	2.697	0.912	0.309	-1	FALSE
42	GO:0033619	membrane protein proteolysis	Protein modification	3	0.176	-2.795	-6.648	1.58	0.942	0.122	-1	FALSE
8	GO:0046034	ATP metabolic process	Protein modification	3	0.873	-5.47	-5.277	2.265	0.959	0	-1	FALSE
39	GO:0009311	oligosaccharide metabolic process	Protein modification	3	0.191	-4.312	-6.204	1.613	0.942	0.122	-1	FALSE
38	GO:0046458	hexadecanal metabolic process	Protein modification	3	0.005	-4.77	-5.497	0.301	0.937	0.116	-1	FALSE
240	GO:0018105	peptidyl-serine phosphorylation	Protein modification	3	0.892	-1.488	-5.732	2.274	0.905	0.365	-1	FALSE
242	GO:0018108	peptidyl-tyrosine phosphorylation	Protein modification	3	0.801	-1.39	-5.931	2.228	0.905	0.365	-1	FALSE
33	GO:0016139	glycoside catabolic process	Protein modification	3	0.038	-4.129	-5.602	0.954	0.936	0.115	-1	FALSE
129	GO:0006470	protein dephosphorylation	Protein modification	3	0.949	-1.239	-6.277	2.301	0.908	0.267	-1	FALSE
248	GO:0006513	protein monoubiquitination	Protein modification	3	0.319	-1.876	-6.943	1.833	0.921	0.373	-1	FALSE
71	GO:0016567	protein ubiquitination	Protein modification	3	3.009	-2.089	-6.885	2.801	0.921	0.184	-1	FALSE
83	GO:0018401	peptidyl-proline hydroxylation to 4-hydroxy-L-proline	Protein modification	3	0.052	-2.148	-6.425	1.079	0.918	0.206	-1	FALSE
87	GO:0030336	negative regulation of cell migration	Synaptic protein/ion trafficking	2	1.349	-6.015	-1.535	2.453	0.905	0.215	-1	FALSE
57	GO:0033689	negative regulation of osteoblast proliferation	Synaptic protein/ion trafficking	2	0.052	-7.053	-0.862	1.079	0.922	0.155	-1	FALSE
203	GO:0030335	positive regulation of cell migration	Synaptic protein/ion trafficking	2	2.728	-4.214	-0.656	2.758	0.897	0.336	-1	FALSE
202	GO:1904951	positive regulation of establishment of protein localization	Synaptic protein/ion trafficking	2	1.583	-4.455	-1.887	2.522	0.907	0.336	-1	FALSE
253	GO:2001137	positive regulation of endocytic recycling	Synaptic protein/ion trafficking	2	0.029	-3.931	-1.186	0.845	0.896	0.385	-1	FALSE
189	GO:1903278	positive regulation of sodium ion export across plasma membrane	Synaptic protein/ion trafficking	2	0.019	-3.523	-0.953	0.699	0.889	0.326	-1	FALSE
90	GO:0051956	negative regulation of amino acid transport	Synaptic protein/ion trafficking	2	0.1	-5.78	-2.301	1.342	0.904	0.215	-1	FALSE
158	GO:0043270	positive regulation of ion transport	Synaptic protein/ion trafficking	2	3.548	-3.977	-1.686	2.872	0.9	0.293	-1	FALSE
188	GO:0045956	positive regulation of calcium ion-dependent exocytosis	Synaptic protein/ion trafficking	2	0.091	-3.609	-1.165	1.301	0.897	0.326	-1	FALSE
97	GO:2000009	negative regulation of protein localization to cell surface	Synaptic protein/ion trafficking	2	0.057	-5.995	-2.004	1.114	0.91	0.215	-1	FALSE
21	GO:0043524	negative regulation of neuron apoptotic process	Synaptic protein/ion trafficking	2	0.863	-7.674	-0.653	2.26	0.927	0.059	-1	FALSE
18	GO:0060420	regulation of heart growth	Synaptic protein/ion trafficking	2	0.396	-6.546	-4.167	1.924	0.94	0.055	-1	FALSE
245	GO:0048662	negative regulation of smooth muscle cell proliferation	Synaptic protein/ion trafficking	2	0.281	-7.09	-1.048	1.778	0.92	0.367	-1	FALSE
17	GO:0032880	regulation of protein localization	Synaptic protein/ion trafficking	2	4.54	-5.391	-3.456	2.979	0.927	0.055	-1	FALSE
155	GO:1903671	negative regulation of sprouting angiogenesis	Synaptic protein/ion trafficking	2	0.052	-7.021	-2.699	1.079	0.926	0.289	-1	FALSE
247	GO:0030308	negative regulation of cell growth	Synaptic protein/ion trafficking	2	0.958	-6.905	-1.869	2.305	0.916	0.369	-1	FALSE
260	GO:0030007	cellular potassium ion homeostasis	Stress response/extracellular signal response	1	0.072	2.083	0.168	1.204	0.907	0.387	-1	FALSE
0	GO:0001666	response to hypoxia	Stress response/extracellular signal response	1	1.388	2.283	-2.928	2.465	0.968	0	-1	FALSE
200	GO:0050830	defense response to Gram-positive bacterium	Stress response/extracellular signal response	1	0.715	3.046	-2.312	2.179	0.962	0.336	-1	FALSE
178	GO:0071260	cellular response to mechanical stimulus	Stress response/extracellular signal response	1	0.329	3.685	-2.586	1.845	0.939	0.314	-1	FALSE
15	GO:0042391	regulation of membrane potential	Stress response/extracellular signal response	1	2.251	2.001	1.094	2.675	0.938	0.049	-1	FALSE
24	GO:1902017	regulation of cilium assembly	Stress response/extracellular signal response	1	0.31	0.33	-1.016	1.82	0.93	0.059	-1	FALSE
28	GO:0016045	detection of bacterium	Stress response/extracellular signal response	1	0.091	3.963	-1.587	1.301	0.965	0.09	-1	FALSE
61	GO:0051480	regulation of cytosolic calcium ion concentration	Stress response/extracellular signal response	1	1.75	2.133	-0.074	2.566	0.908	0.18	-1	FALSE
65	GO:0051881	regulation of mitochondrial membrane potential	Stress response/extracellular signal response	1	0.391	2.52	0.76	1.919	0.931	0.18	-1	FALSE
212	GO:1902600	proton transmembrane transport	Neurotransmitter transport	0	0.644	3.093	5.223	2.134	0.872	0.346	-1	FALSE
102	GO:0015718	monocarboxylic acid transport	Neurotransmitter transport	0	0.711	2.389	6.184	2.176	0.897	0.225	-1	FALSE
53	GO:0072659	protein localization to plasma membrane	Neurotransmitter transport	0	0.978	5.172	4.503	2.314	0.905	0.153	-1	FALSE
70	GO:0006810	transport	Neurotransmitter transport	0	17.844	4.739	5.555	3.573	0.927	0.183	-1	FALSE
256	GO:0071805	potassium ion transmembrane transport	Neurotransmitter transport	0	0.768	2.777	5.189	2.21	0.871	0.386	-1	FALSE
254	GO:0035725	sodium ion transmembrane transport	Neurotransmitter transport	0	0.73	2.777	5.414	2.188	0.87	0.386	-1	FALSE
72	GO:0006887	exocytosis	Neurotransmitter transport	0	1.078	4.426	5.164	2.356	0.9	0.187	-1	FALSE
73	GO:0070509	calcium ion import	Neurotransmitter transport	0	0.229	2.411	5.515	1.69	0.898	0.187	-1	FALSE
1	GO:0006836	neurotransmitter transport	Neurotransmitter transport	0	0.62	4.292	5.898	2.117	0.925	0	-1	FALSE
114	GO:0006865	amino acid transport	Neurotransmitter transport	0	0.606	3.354	6.252	2.107	0.895	0.259	-1	FALSE
211	GO:0098655	cation transmembrane transport	Neurotransmitter transport	0	3.328	2.982	4.979	2.844	0.876	0.346	-1	FALSE
141	GO:0015031	protein transport	Neurotransmitter transport	0	5.818	3.685	5.877	3.087	0.903	0.282	-1	FALSE
142	GO:0015858	nucleoside transport	Neurotransmitter transport	0	0.048	2.817	6.419	1.041	0.894	0.282	-1	FALSE
148	GO:0035364	thymine transport	Neurotransmitter transport	0	0.005	3.087	6.336	0.301	0.892	0.282	-1	FALSE
152	GO:0072531	pyrimidine-containing compound transmembrane transport	Neurotransmitter transport	0	0.067	3.103	5.799	1.176	0.867	0.282	-1	FALSE
157	GO:0071539	protein localization to centrosome	Neurotransmitter transport	0	0.119	4.962	4.234	1.415	0.904	0.289	-1	FALSE
165	GO:0006888	endoplasmic reticulum to Golgi vesicle-mediated transport	Neurotransmitter transport	0	0.505	4.564	4.822	2.029	0.894	0.297	-1	FALSE
166	GO:0098700	neurotransmitter loading into synaptic vesicle	Neurotransmitter transport	0	0.043	4.193	4.452	1	0.893	0.297	-1	FALSE
169	GO:0015833	peptide transport	Neurotransmitter transport	0	5.965	2.677	6.24	3.098	0.905	0.303	-1	FALSE
174	GO:0032511	late endosome to vacuole transport via multivesicular body sorting pathway	Neurotransmitter transport	0	0.072	4.356	4.667	1.204	0.892	0.312	-1	FALSE
177	GO:0046967	cytosol to endoplasmic reticulum transport	Neurotransmitter transport	0	0.019	3.696	4.738	0.699	0.875	0.312	-1	FALSE
276	GO:1902476	chloride transmembrane transport	Neurotransmitter transport	0	0.496	3.21	5.545	2.021	0.866	0.399	-1	FALSE

### Sheet: SharedGW_RevigoOutput_Up
	TermID	Name	Class	cluster	Frequency	PlotX	PlotY	LogSize	Uniqueness	Dispensability	Representative	Eliminated
5	GO:0043123	positive regulation of I-kappaB kinase/NF-kappaB signaling	signaling cascade regulation	6	0.663	5.827	-4.121	2.146	0.851	0.044	-1	FALSE
17	GO:0000188	inactivation of MAPK activity	signaling cascade regulation	6	0.105	6.293	-2.845	1.362	0.759	0.405	-1	FALSE
3	GO:0060271	cilium assembly	cell morphology	5	1.378	-4.104	4.274	2.462	0.925	0.015	-1	FALSE
14	GO:0000226	microtubule cytoskeleton organization	cell morphology	5	2.537	-4.703	3.565	2.727	0.923	0.392	-1	FALSE
27	GO:0090307	mitotic spindle assembly	cell morphology	5	0.243	-4.407	3.924	1.716	0.911	0.65	-1	FALSE
0	GO:0016477	cell migration	synaptic protein trafficking	4	4.234	-5.517	-2.184	2.949	0.946	0	-1	FALSE
11	GO:0006897	endocytosis	synaptic protein trafficking	4	2.875	-4.918	-3.418	2.781	0.942	0.318	-1	FALSE
18	GO:0006886	intracellular protein transport	synaptic protein trafficking	4	3.61	-5.189	-2.919	2.88	0.941	0.412	-1	FALSE
2	GO:0007218	neuropeptide signaling pathway	signaling pathway response	3	0.534	3.104	6.721	2.053	0.908	0.014	-1	FALSE
7	GO:0060395	SMAD protein signal transduction	signaling pathway response	3	0.329	0.535	6.386	1.845	0.9	0.179	-1	FALSE
9	GO:0007186	G protein-coupled receptor signaling pathway	signaling pathway response	3	10.724	2.108	6.395	3.352	0.872	0.263	-1	FALSE
12	GO:0007229	integrin-mediated signaling pathway	signaling pathway response	3	0.41	0.975	6.716	1.94	0.898	0.376	-1	FALSE
6	GO:0031936	negative regulation of chromatin silencing	transcription	2	0.057	6.27	1.44	1.114	0.759	0.147	-1	FALSE
10	GO:0000122	negative regulation of transcription by RNA polymerase II	transcription	2	4.511	7.017	0.348	2.976	0.672	0.291	-1	FALSE
13	GO:0010628	positive regulation of gene expression	transcription	2	5.593	6.676	-0.625	3.07	0.693	0.381	-1	FALSE
22	GO:0001934	positive regulation of protein phosphorylation	transcription	2	4.029	6.22	-1.286	2.927	0.647	0.529	-1	FALSE
28	GO:0045944	positive regulation of transcription by RNA polymerase II	transcription	2	6.094	6.28	-0.205	3.107	0.608	0.665	-1	FALSE
30	GO:0032786	positive regulation of DNA-templated transcription elongation	transcription	2	0.148	5.595	0.497	1.505	0.74	0.336	-1	FALSE
31	GO:0006355	regulation of transcription DNA-templated	transcription	2	16.003	6.656	0.79	3.526	0.649	0.624	-1	FALSE
1	GO:0021987	cerebral cortex development	development	1	0.606	-1.767	-0.742	2.107	0.989	0	-1	FALSE
8	GO:0034446	substrate adhesion-dependent cell spreading	development	1	0.267	-2.077	0.788	1.756	0.977	0.181	-1	FALSE
4	GO:0016567	protein ubiquitination	protein modification	0	3.009	0.485	-6.805	2.801	0.849	0.017	-1	FALSE
15	GO:0006511	ubiquitin-dependent protein catabolic process	protein modification	0	2.37	1.018	-6.974	2.697	0.83	0.399	-1	FALSE
19	GO:0006468	protein phosphorylation	protein modification	0	3.467	-0.03	-6.676	2.862	0.797	0.469	-1	FALSE
25	GO:0038083	peptidyl-tyrosine autophosphorylation	protein modification	0	0.172	-0.515	-6.541	1.568	0.835	0.591	-1	FALSE

### Sheet: SharedGW_RevigoOutput_Down
	TermID	cluster	Class	Name	Frequency	PlotX	PlotY	LogSize	Uniqueness	Dispensability	Representative	Eliminated
1	GO:0006865	7	synaptic protein trafficking	amino acid transport	0.606	-6.807	-0.719	2.107	0.921	0	-1	FALSE
29	GO:0035725	7	synaptic protein trafficking	sodium ion transmembrane transport	0.73	-6.936	-0.242	2.188	0.9	0.362	-1	FALSE
54	GO:0006886	7	synaptic protein trafficking	intracellular protein transport	3.61	-6.472	-0.365	2.88	0.886	0.571	-1	FALSE
56	GO:0098970	7	synaptic protein trafficking	postsynaptic neurotransmitter receptor diffusion trapping	0.048	-5.225	-0.138	1.041	0.883	0.582	-1	FALSE
64	GO:0098943	7	synaptic protein trafficking	neurotransmitter receptor transport postsynaptic endosome to lysosome	0.033	-6.457	0.226	0.903	0.899	0.367	-1	FALSE
6	GO:1903671	6	signaling cascade regulation	negative regulation of sprouting angiogenesis	0.052	4.603	-6.2	1.079	0.943	0.026	-1	FALSE
15	GO:0090090	6	signaling cascade regulation	negative regulation of canonical Wnt signaling pathway	0.62	4.514	-4.84	2.117	0.88	0.157	-1	FALSE
44	GO:0070373	6	signaling cascade regulation	negative regulation of ERK1 and ERK2 cascade	0.377	4.822	-4.943	1.903	0.88	0.505	-1	FALSE
2	GO:0050821	5	neuronal action potential	protein stabilization	0.863	-2.002	0.252	2.26	0.95	0	-1	FALSE
19	GO:0019228	5	neuronal action potential	neuronal action potential	0.172	-0.878	-1.192	1.568	0.929	0.241	-1	FALSE
4	GO:0071276	4	signaling pathway response	cellular response to cadmium ion	0.138	-1.121	-7.257	1.477	0.929	0.009	-1	FALSE
13	GO:0060395	4	signaling pathway response	SMAD protein signal transduction	0.329	1.287	-6.076	1.845	0.896	0.11	-1	FALSE
20	GO:0007186	4	signaling pathway response	G protein-coupled receptor signaling pathway	10.724	-0.48	-5.403	3.352	0.864	0.247	-1	FALSE
24	GO:0071560	4	signaling pathway response	cellular response to transforming growth factor beta stimulus	0.668	-1.264	-6.745	2.149	0.918	0.309	-1	FALSE
27	GO:0070498	4	signaling pathway response	interleukin-1-mediated signaling pathway	0.091	0.27	-6.707	1.301	0.885	0.346	-1	FALSE
33	GO:0060070	4	signaling pathway response	canonical Wnt signaling pathway	0.396	1.229	-6.461	1.924	0.894	0.375	-1	FALSE
47	GO:0000077	4	signaling pathway response	DNA damage checkpoint	0.453	-0.843	-4.032	1.982	0.834	0.552	-1	FALSE
0	GO:0000082	3	cell morpohology	G1/S transition of mitotic cell cycle	0.367	1.711	7.408	1.892	0.975	0	-1	FALSE
5	GO:0060271	3	cell morpohology	cilium assembly	1.378	3.043	6.212	2.462	0.952	0.012	-1	FALSE
7	GO:0030334	3	cell morpohology	regulation of cell migration	4.525	5.426	5.547	2.978	0.939	0.041	-1	FALSE
34	GO:0030036	3	cell morpohology	actin cytoskeleton organization	2.542	3.345	6.519	2.728	0.94	0.392	-1	FALSE
43	GO:0061511	3	cell morpohology	centriole elongation	0.01	2.62	6.751	0.477	0.942	0.486	-1	FALSE
8	GO:0032922	2	transcription	circadian regulation of gene expression	0.329	6.8	-2.166	1.845	0.891	0.045	-1	FALSE
9	GO:0043065	2	transcription	positive regulation of apoptotic process	2.809	6.176	2.978	2.771	0.903	0.068	-1	FALSE
17	GO:0032967	2	transcription	positive regulation of collagen biosynthetic process	0.148	6.816	0.69	1.505	0.862	0.164	-1	FALSE
21	GO:0045732	2	transcription	positive regulation of protein catabolic process	1.078	5.249	0.582	2.356	0.831	0.254	-1	FALSE
25	GO:1902895	2	transcription	positive regulation of pri-miRNA transcription by RNA polymerase II	0.21	6.013	-0.141	1.653	0.835	0.332	-1	FALSE
28	GO:1901018	2	transcription	positive regulation of potassium ion transmembrane transporter activity	0.129	5.307	3.239	1.447	0.889	0.35	-1	FALSE
37	GO:0000122	2	transcription	negative regulation of transcription by RNA polymerase II	4.511	5.455	-2.069	2.976	0.777	0.41	-1	FALSE
38	GO:0051091	2	transcription	positive regulation of DNA-binding transcription factor activity	1.249	6.571	-0.136	2.42	0.82	0.417	-1	FALSE
39	GO:0010862	2	transcription	positive regulation of pathway-restricted SMAD protein phosphorylation	0.229	5.003	-0.701	1.69	0.817	0.455	-1	FALSE
41	GO:0006919	2	transcription	activation of cysteine-type endopeptidase activity involved in apoptotic process	0.405	5.578	1.159	1.934	0.818	0.481	-1	FALSE
61	GO:0045860	2	transcription	positive regulation of protein kinase activity	2.36	5.768	0.829	2.695	0.791	0.627	-1	FALSE
62	GO:0045944	2	transcription	positive regulation of transcription by RNA polymerase II	6.094	6.051	0.243	3.107	0.763	0.665	-1	FALSE
66	GO:0006355	2	transcription	regulation of transcription DNA-templated	16.003	6.287	-0.966	3.526	0.791	0.624	-1	FALSE
3	GO:0006102	1	protein modification	isocitrate metabolic process	0.033	-5.695	3.861	0.903	0.926	0.008	-1	FALSE
12	GO:0030148	1	protein modification	sphingolipid biosynthetic process	0.401	-2.302	4.597	1.929	0.881	0.104	-1	FALSE
18	GO:0070936	1	protein modification	protein K48-linked ubiquitination	0.281	-1.404	6.145	1.778	0.848	0.201	-1	FALSE
22	GO:0006470	1	protein modification	protein dephosphorylation	0.949	-2.308	6.078	2.301	0.835	0.306	-1	FALSE
26	GO:0006730	1	protein modification	one-carbon metabolic process	0.2	-5.106	4.275	1.633	0.919	0.344	-1	FALSE
40	GO:0006487	1	protein modification	protein N-linked glycosylation	0.291	-1.468	5.134	1.792	0.867	0.48	-1	FALSE
46	GO:0006635	1	protein modification	fatty acid beta-oxidation	0.272	-4.232	4.529	1.763	0.88	0.532	-1	FALSE
48	GO:0006468	1	protein modification	protein phosphorylation	3.467	-2.363	5.645	2.862	0.816	0.561	-1	FALSE
51	GO:0016579	1	protein modification	protein deubiquitination	0.529	-1.748	5.986	2.049	0.828	0.565	-1	FALSE
57	GO:0006511	1	protein modification	ubiquitin-dependent protein catabolic process	2.37	-2.846	5.453	2.697	0.825	0.598	-1	FALSE
10	GO:0001666	0	response to extracellular signals	response to hypoxia	1.388	-3.965	-4.154	2.465	0.907	0.085	-1	FALSE
14	GO:0006955	0	response to extracellular signals	immune response	7.444	-4.614	-5.697	3.194	0.953	0.135	-1	FALSE
36	GO:0006974	0	response to extracellular signals	cellular response to DNA damage stimulus	3.257	-2.686	-4.712	2.835	0.879	0.392	-1	FALSE
55	GO:0034614	0	response to extracellular signals	cellular response to reactive oxygen species	0.644	-2.258	-5.282	2.134	0.879	0.575	-1	FALSE
59	GO:0070527	0	response to extracellular signals	platelet aggregation	0.143	-3.317	-2.546	1.491	0.878	0.607	-1	FALSE
63	GO:0035313	0	response to extracellular signals	wound healing spreading of epidermal cells	0.057	-4.944	-2.733	1.114	0.887	0.257	-1	FALSE
