## Supplemental Table 8 for "Identification of a transcriptional signature found in multiple models of ASD and related disorders"

### Sheet: Guide
GUIDE TO CHROMHMM OVERLAP ENRICHMENT
Sheet name	Data
1. Genic	Genic (TSS : TES) regions of the down regulated transcriptional signature genes, genes expressed in neuronal culture, and all annotated mm10 genes
2. Promoter (TSS - 500bp)	Promoter (TSS - 500bp) regions of the down regulated transcriptional signature genes, genes expressed in neuronal culture, and all annotated mm10 genes
3. Promoter (TSS - 2000bp)	Promoter (TSS - 2000bp) regions of the down regulated transcriptional signature genes, genes expressed in neuronal culture, and all annotated mm10 genes
4. Genic	Genic (TSS : TES) regions of the up regulated transcriptional signature genes, genes expressed in neuronal culture, and all annotated mm10 genes
5. Promoter (TSS - 500bp)	Promoter (TSS - 500bp) regions of the up regulated transcriptional signature genes, genes expressed in neuronal culture, and all annotated mm10 genes
6. Promoter (TSS - 2000bp)	Promoter (TSS - 2000bp) regions of the up regulated transcriptional signature genes, genes expressed in neuronal culture, and all annotated mm10 genes

### Sheet: 1.Genic
states	genomeCov	Down_Signature_Genes	Neuronal_expressed_genes	All_mm10_genes
Pr-A	0.37042	1.56277	1.55125	1.89461
Pr-W	0.23394	1.02996	1.46487	1.65387
Pr-B	0.25489	2.37092	1.42194	1.77409
Pr-F	0.28119	1.83077	1.56994	2.0753
En-Sd	0.53465	2.29239	1.50421	1.59467
En-Sp	0.15141	1.72123	1.49523	1.54015
En-W	0.22597	1.72858	1.44128	1.37504
En-Pd	1.97633	2.01727	1.51411	1.67675
En-Pp	0.19908	1.35291	1.39157	1.33222
Tr-S	5.10482	2.02892	1.66041	2.38432
Tr-P	25.0726	1.73925	1.47983	1.46608
Tr-I	0.2928	2.14394	1.53374	1.98138
Hc-P	2.03914	2.78364	1.32188	1.22319
Hc-H	2.18476	0.28704	0.4956	0.56242
NS	61.078	0.50808	0.71788	0.64945
Base	100	0.35832	33.9646	39.6689

### Sheet: 2.Promoter (TSS - 500bp)
states	genomeCov	Down_Signature_Genes	Neuronal_expressed_genes	All_mm10_genes
Pr-A	0.37042	54.9688	79.2045	51.664
Pr-W	0.23394	74.3064	91.5108	59.1082
Pr-B	0.25489	64.8835	30.9528	25.9328
Pr-F	0.28119	29.4524	25.3667	17.0091
En-Sd	0.53465	2.79117	1.26497	1.30409
En-Sp	0.15141	50.3189	24.4294	16.9559
En-W	0.22597	0.42481	1.33642	1.40477
En-Pd	1.97633	0.43127	0.52124	0.70547
En-Pp	0.19908	28.5177	31.1455	20.9974
Tr-S	5.10482	0.04692	0.13976	0.3643
Tr-P	25.0726	0.35197	0.35384	0.53455
Tr-I	0.2928	9.84548	4.54203	3.64437
Hc-P	2.03914	3.78322	2.11945	2.41934
Hc-H	2.18476	0	0.32664	1.02894
NS	61.078	0.03335	0.10433	0.37616
Base	100	0.00378	0.26406	0.42128

### Sheet: 3.Promoter (TSS - 2000bp)
states	genomeCov	Down_Signature_Genes	Neuronal_expressed_genes	All_mm10_genes
Pr-A	0.37042	21.2828	79.2045	19.4152
Pr-W	0.23394	23.883	91.5108	21.8403
Pr-B	0.25489	31.1743	30.9528	11.9636
Pr-F	0.28119	17.4076	25.3667	14.7691
En-Sd	0.53465	3.72023	1.26497	1.6187
En-Sp	0.15141	22.215	24.4294	11.458
En-W	0.22597	1.0975	1.33642	2.21206
En-Pd	1.97633	1.92536	0.52124	1.16038
En-Pp	0.19908	17.5366	31.1455	15.5181
Tr-S	5.10482	0.09187	0.13976	0.43836
Tr-P	25.0726	1.16325	0.35384	1.10868
Tr-I	0.2928	10.1675	4.54203	7.22223
Hc-P	2.03914	11.3267	2.11945	4.789
Hc-H	2.18476	0.04427	0.32664	1.06816
NS	61.078	0.08164	0.10433	0.45458
Base	100	0.01479	0.26406	1.65193

### Sheet: 4. Genic
states	genomeCov	Up_Signature_Genes	Neuronal_expressed_genes	All_mm10_genes
1_Pr-A	0.37042	1.93608	1.55125	1.89461
2_Pr-W	0.23394	1.63639	1.46487	1.65387
3_Pr-B	0.25489	1.87966	1.42194	1.77409
4_Pr-F	0.28119	2.31708	1.56994	2.0753
5_En-Sd	0.53465	1.08423	1.50421	1.59467
6_En-Sp	0.15141	1.5366	1.49523	1.54015
7_En-W	0.22597	0.7793	1.44128	1.37504
8_En-Pd	1.97633	1.44296	1.51411	1.67675
9_En-Pp	0.19908	1.40797	1.39157	1.33222
10_Tr-S	5.10482	2.36146	1.66041	2.38432
11_Tr-P	25.0726	1.3679	1.47983	1.46608
12_Tr-I	0.2928	1.9338	1.53374	1.98138
13_Hc-P	2.03914	0.97586	1.32188	1.22319
14_Hc-H	2.18476	0.54364	0.4956	0.56242
15_NS	61.078	0.71308	0.71788	0.64945
Base	100	0.29321	33.9646	39.6689

### Sheet: 5. Promoter (TSS - 500bp)
states	genomeCov	Up_Signature_Genes	Neuronal_expressed_genes	All_mm10_genes
1_Pr-A	0.37042	102.754	79.2045	51.664
2_Pr-W	0.23394	84.132	91.5108	59.1082
3_Pr-B	0.25489	17.1667	30.9528	25.9328
4_Pr-F	0.28119	26.3907	25.3667	17.0091
5_En-Sd	0.53465	0.13528	1.26497	1.30409
6_En-Sp	0.15141	30.0648	24.4294	16.9559
7_En-W	0.22597	0	1.33642	1.40477
8_En-Pd	1.97633	0.79672	0.52124	0.70547
9_En-Pp	0.19908	23.0617	31.1455	20.9974
10_Tr-S	5.10482	0	0.13976	0.3643
11_Tr-P	25.0726	0.21058	0.35384	0.53455
12_Tr-I	0.2928	2.90753	4.54203	3.64437
13_Hc-P	2.03914	2.29436	2.11945	2.41934
14_Hc-H	2.18476	0	0.32664	1.02894
15_NS	61.078	0.14506	0.10433	0.37616
Base	100	0.00244	0.26406	0.42128

### Sheet: 6. Promoter (TSS - 2000bp)
states	genomeCov	Up_Signature_Genes	Neuronal_expressed_genes	All_mm10_genes
1_Pr-A	0.37042	40.1025	79.2045	19.4152
2_Pr-W	0.23394	30.7933	91.5108	21.8403
3_Pr-B	0.25489	12.5608	30.9528	11.9636
4_Pr-F	0.28119	24.7539	25.3667	14.7691
5_En-Sd	0.53465	1.28246	1.26497	1.6187
6_En-Sp	0.15141	22.354	24.4294	11.458
7_En-W	0.22597	4.38281	1.33642	2.21206
8_En-Pd	1.97633	1.64332	0.52124	1.16038
9_En-Pp	0.19908	21.5566	31.1455	15.5181
10_Tr-S	5.10482	0.16118	0.13976	0.43836
11_Tr-P	25.0726	1.05496	0.35384	1.10868
12_Tr-I	0.2928	12.527	4.54203	7.22223
13_Hc-P	2.03914	4.15119	2.11945	4.789
14_Hc-H	2.18476	0.16389	0.32664	1.06816
15_NS	61.078	0.25239	0.10433	0.45458
Base	100	0.00963	0.26406	1.65193
