## Supplemental Table 9 for "Identification of a transcriptional signature found in multiple models of ASD and related disorders"

### Sheet: Sheet1
Sample Name	GEO dataset	Comparison pathway	pval	padj	log2err	NES	size
Gtf2iLOF	GSE127723	ASDUpSignature	0.374121	0.748242	0.0758887	-1.02913	132
Gtf2iLOF	GSE127723	ASDDownSignature	1	1	0.024779	-0.669717	209
Full Williams (WSCR) deletion	GSE127723	ASDDownSignature	1	1	0.0356176	-0.459726	209
Full Williams (WSCR) deletion	GSE127723	ASDUpSignature	0.906937	1	0.0425023	-0.801125	132
Gtf2i-Gtf2ird1 LOF	GSE127723	ASDUpSignature	0.942029	1	0.0571259	0.796999	132
Gtf2i-Gtf2ird1 LOF	GSE127723	ASDDownSignature	1	1	0.0377705	-0.606413	209
Fmr1 KO	GSE81803	ASDDownSignature	0.000397324	0.000794648	0.498493	-1.55032	209
Fmr1 KO	GSE81803	ASDUpSignature	0.511737	0.511737	0.130777	-0.958952	133
CBP KO	GSE133018	ASDDownSignature	1.44739e-06	2.89477e-06	0.643552	-1.81351	209
CBP KO	GSE133018	ASDUpSignature	0.22314	0.22314	0.103958	-1.12473	132
MeCP2 KO	GSE142716	ASDDownSignature	0.00128523	0.00257047	0.45506	-1.60118	207
MeCP2 KO	GSE142716	ASDUpSignature	0.784242	0.784242	0.0337507	-0.8403	120
MeCP2 T158M	GSE142716	ASDDownSignature	0.00223027	0.00446054	0.431708	-1.49532	206
MeCP2 T158M	GSE142716	ASDUpSignature	0.132432	0.132432	0.138805	-1.21134	119
Kdm6a KO	GSE81251	ASDUpSignature	0.245968	0.491935	0.122679	1.09166	133
Kdm6a KO	GSE81251	ASDDownSignature	1	1	0.0449543	-0.648046	209
HTT Q175 knock-in (cortex)	GSE65770	ASDDownSignature	0.325623	0.651247	0.203509	1.09696	208
HTT Q175 knock-in (cortex)	GSE65770	ASDUpSignature	0.830097	0.830097	0.0310618	-0.810549	132
HTT Q175 knock-in (hippocampus)	GSE65775	ASDUpSignature	0.0659969	0.131994	0.287805	-1.32018	132
HTT Q175 knock-in (hippocampus)	GSE65775	ASDDownSignature	0.805042	0.805042	0.0476387	0.868787	208
HD Q115 (R6/1 mouse)	GSE139847	ASDUpSignature	0.00478352	0.00956703	0.407018	-1.48858	133
HD Q115 (R6/1 mouse)	GSE139847	ASDDownSignature	0.10804	0.10804	0.149208	-1.19709	209
HTT Q140 knock-in (cortex)	GSE78272	ASDUpSignature	0.162367	0.324734	0.132147	-1.17315	133
HTT Q140 knock-in (cortex)	GSE78272	ASDDownSignature	0.456738	0.456738	0.0662842	-0.999422	209
MeCP2-null	GSE96684	ASDUpSignature	0.00214217	0.00428434	0.431708	-1.5438	133
MeCP2-null	GSE96684	ASDDownSignature	0.326031	0.326031	0.0785029	-1.05752	209
